# Arabidopsis cell suspension culture and RNA sequencing reveal regulatory networks underlying plant programmed cell death

**DOI:** 10.1101/2023.03.14.532467

**Authors:** Rory Burke, Aideen McCabe, Neetu Ramesh Sonawane, Meet Hasmukh Rathod, Conor Whelan, Paul F. McCabe, Joanna Kacprzyk

**Affiliations:** School of Biology and Environmental Science, University College Dublin, Dublin 4, Ireland

**Author notes:** Corresponding author email: Dr. Joanna Kacprzyk The author(s) responsible for distribution of materials integral to the findings presented in this article in accordance with the policy described in the Instructions for Authors is: Dr. Joanna Kacprzyk.

**Keywords:** Plant Programmed Cell Death, *Arabidopsis thaliana*, Cell suspension culture, transcriptomics, salicylic acid, heat response

## Abstract

Programmed cell death (PCD) facilitates targeted elimination of redundant, damaged, or infected cells via genetically controlled pathways. In plants, PCD is often an essential component of normal development and can also mediate responses to abiotic and biotic stress stimuli. However, studying the transcriptional regulation of this fundamental process is hindered by difficulties in sampling small groups of cells undergoing PCD that are often buried within the bulk of living plant tissue. We addressed this challenge by using RNA sequencing (RNA-Seq) of *Arabidopsis thaliana* suspension cells, a system that allows precise monitoring of PCD activation and progression. The use of three PCD-inducing treatments (salicylic acid, heat and critical dilution), in combination with three cell death modulators (3- methyladenine, lanthanum chloride and conditioned medium), allowed isolation of candidate ‘core’ and stimuli-specific PCD genes, inference of underlying gene regulatory networks and identification of putative transcriptional regulators. This analysis underscored cell cycle disturbance and the repression of both pro-survival stress responses and mitochondrial retrograde signalling as key elements of the PCD-associated transcriptional signature in plants. Further, phenotyping of twenty *Arabidopsis* T-DNA insertion mutants in selected candidate genes confirmed a role for several in PCD and stress tolerance regulation, and validated the potential of these generated resources to identify novel genes involved in plant PCD pathways and/or stress tolerance in plants.
