## Supplemental Table 2 for "Arabidopsis cell suspension culture and RNA sequencing reveal regulatory networks underlying plant programmed cell death"

### Sheet: 11_GOIs
gene_ID	log2FC_SA	p_adj_SA	log2FC_HS	p_adj_HS	log2FC_D	p_adj_D
AT4G34555	0.708409	0.00726497	0.299781	0.03394	0.564989	0.00271326
AT1G19020	-1.25236	0.0482387	-1.11534	0.00949698	-0.849285	0.0106969
AT1G03380	-0.455025	0.0371285	-0.295781	0.0107765	-0.575008	0.00163476
AT1G04400	-0.610644	0.0289732	-0.563953	5.60482e-06	-0.547769	0.0260772
AT1G49680	-0.700218	0.00299857	-0.759806	1.46345e-05	-0.712383	0.00392541
AT3G50930	-1.69113	0.000332556	-2.00818	4.89776e-23	-0.703824	0.0283849
AT4G30097	-1.15037	0.0482146	-0.884885	0.00136198	-0.740447	0.033351
AT1G09960	-0.566308	0.0395694	-0.53413	0.000392198	-0.588748	0.0283021
AT3G28580	-0.823872	0.0249324	-0.458403	0.00148966	-0.702416	0.0413819
AT4G34990	-1.20108	0.0149659	-0.50744	0.0191591	-0.534599	0.0338287
AT5G02480	-0.762626	0.0108911	-0.378372	0.016447	-0.847013	0.000314609
