## Supplemental Table 3 for "Arabidopsis cell suspension culture and RNA sequencing reveal regulatory networks underlying plant programmed cell death"

### Sheet: SA_3MA
gene_ID	ctl_SA_Log2FC	SA3MA_SA_Log2FC
AT1G01360	-1.01018	-0.52754
AT1G01370	1.07308	0.87524
AT1G01570	0.956843	2.49742
AT1G01720	-1.22564	-1.31846
AT1G02090	-0.569654	-0.586194
AT1G02300	0.862013	0.60125
AT1G02520	-1.39777	-2.7276
AT1G02750	-1.33165	-3.03519
AT1G02890	-0.699582	-0.819106
AT1G03310	1.01508	2.90591
AT1G03380	-0.455025	-1.44317
AT1G03470	0.987039	3.14661
AT1G03600	0.928812	1.9399
AT1G03770	-0.577277	-0.574831
AT1G03800	1.69803	3.75344
AT1G03860	-0.666872	-1.19296
AT1G04200	-0.984498	-0.924505
AT1G04390	-0.736369	-0.512291
AT1G04400	-0.610644	-1.41561
AT1G04760	1.00829	1.87437
AT1G04780	-0.859102	-0.84066
AT1G05380	-0.71528	-0.629476
AT1G05440	1.4212	2.68457
AT1G06290	-0.57433	-2.17739
AT1G06410	-0.591293	-0.888471
AT1G06740	-0.75745	-0.576261
AT1G06870	-1.05258	-0.757837
AT1G07310	-0.655441	-0.929722
AT1G07400	-1.2561	-1.95919
AT1G08190	0.529944	0.51218
AT1G08650	0.700467	2.41292
AT1G08760	-0.766473	-1.07856
AT1G08860	-0.795128	-1.85666
AT1G08880	-0.687541	-0.950254
AT1G08920	-1.47637	-2.0848
AT1G09010	-0.401178	-1.39925
AT1G09020	-0.678929	-0.977085
AT1G09070	-0.763929	-0.838905
AT1G09730	-0.439134	-0.447264
AT1G09800	0.753673	0.7555
AT1G10050	-0.888129	-1.44604
AT1G10130	-0.595943	-0.421336
AT1G10170	-1.61383	-1.58696
AT1G10270	-0.524095	-1.67579
AT1G10760	0.710586	1.38659
AT1G11060	-0.525372	-0.449357
AT1G11220	1.16941	2.81125
AT1G11400	-0.544731	-1.86097
AT1G11480	-0.484262	-1.43162
AT1G11700	1.45465	4.06828
AT1G12110	0.888021	4.15768
AT1G12440	-0.525658	-1.12546
AT1G12450	-0.494104	-0.926793
AT1G12910	-0.477373	-0.581867
AT1G12940	1.50799	2.20314
AT1G12980	1.21931	2.12607
AT1G13190	-0.917778	-1.06299
AT1G13390	-0.878615	-0.590678
AT1G13450	-0.547701	-1.30855
AT1G13910	1.0428	2.67356
AT1G13930	0.98811	1.76196
AT1G14350	1.28164	0.682583
AT1G14490	1.20035	2.31388
AT1G14850	-0.435961	-1.18845
AT1G14890	0.992905	2.76921
AT1G14920	0.53992	2.54803
AT1G15010	-1.1993	-2.92888
AT1G15280	-0.463498	-0.646807
AT1G15480	-0.654184	-1.36834
AT1G15730	-0.680614	-0.943246
AT1G15772	0.784188	0.580822
AT1G16180	-0.469416	-1.04457
AT1G16840	-0.606079	-0.666974
AT1G16880	0.662176	2.32189
AT1G17180	-2.03869	-5.67804
AT1G17450	-0.473212	-1.3441
AT1G17620	-1.18538	-1.00161
AT1G17970	0.982629	0.959811
AT1G18130	1.29312	3.98167
AT1G18360	0.601125	1.41362
AT1G18890	-0.843456	-1.00838
AT1G19020	-1.25236	-2.91198
AT1G19300	1.29422	2.34813
AT1G19330	0.94753	2.02349
AT1G19340	1.55602	2.31739
AT1G19690	0.843507	1.25391
AT1G19770	-1.25078	-1.07945
AT1G19940	-1.32231	-2.30118
AT1G20030	1.27044	2.2232
AT1G20440	-1.16509	-3.5428
AT1G20480	0.667525	0.499995
AT1G20670	-0.513879	-0.475976
AT1G20970	-0.782159	-0.832166
AT1G20980	-0.914704	-0.643729
AT1G21400	1.03348	2.45594
AT1G21450	-1.0106	-1.33101
AT1G22860	-0.581298	-0.519948
AT1G22930	-0.828268	-1.36937
AT1G23550	-0.928618	-2.67704
AT1G23790	0.971869	2.20138
AT1G23870	-0.853589	-4.23677
AT1G23900	-0.674698	-1.11406
AT1G24190	-0.599968	-1.18095
AT1G24300	-0.670803	-1.03176
AT1G26300	-0.495935	-1.33261
AT1G27385	-0.600027	-1.05486
AT1G27430	-0.575214	-0.984251
AT1G28330	1.22514	2.28003
AT1G29390	0.86421	1.87451
AT1G30040	-1.10949	-1.16883
AT1G30070	-0.767649	-0.739913
AT1G30135	-1.60974	-3.91587
AT1G30450	-0.648373	-1.201
AT1G30810	-0.657612	-1.5436
AT1G30935	-0.584749	-0.914182
AT1G30945	1.27442	1.05286
AT1G30970	0.358065	0.491713
AT1G31190	0.806196	1.26023
AT1G31320	1.3577	3.32391
AT1G31460	0.838328	2.20007
AT1G31470	-0.934096	-1.19488
AT1G31480	-0.569888	-0.513549
AT1G31650	0.843208	2.11037
AT1G31780	-0.531848	-1.04295
AT1G31960	1.15836	1.58095
AT1G32060	0.877627	4.21773
AT1G32090	-1.03651	-0.99082
AT1G32172	1.33784	2.14179
AT1G32190	1.43151	6.47753
AT1G32260	0.628881	0.44778
AT1G32385	1.47871	1.22726
AT1G32460	-0.897352	-1.33518
AT1G32530	-0.654063	-0.763175
AT1G32870	-1.43095	-2.32495
AT1G33615	0.725242	1.79239
AT1G33980	-0.524171	-0.602522
AT1G34190	-0.757726	-0.846248
AT1G34220	-0.655805	-1.99242
AT1G35620	0.456133	0.905917
AT1G35660	-0.796474	-0.783058
AT1G35720	0.658328	1.37143
AT1G35910	-1.14406	-1.75557
AT1G36380	-0.807195	-1.28413
AT1G41910	0.962479	1.2656
AT1G42980	-1.88205	-1.44801
AT1G42990	-0.816285	-1.39152
AT1G43765	1.2616	1.26476
AT1G43910	-1.21715	-3.62651
AT1G44160	1.28157	4.23022
AT1G44608	0.947951	2.80703
AT1G44780	0.644604	1.11593
AT1G47580	1.45946	1.93178
AT1G47660	0.895615	1.18367
AT1G48745	-1.36331	-1.6375
AT1G49000	1.3282	2.74848
AT1G49010	1.40401	1.51227
AT1G49330	0.884573	1.57704
AT1G49630	0.843353	0.916122
AT1G49680	-0.700218	-0.852831
AT1G49870	0.948927	2.14004
AT1G49940	0.971889	1.63805
AT1G49952	0.822242	1.3907
AT1G50030	-0.456951	-0.875609
AT1G50040	-0.94148	-0.821998
AT1G50600	-1.0196	-0.670513
AT1G51080	1.29406	1.67122
AT1G51110	0.799591	1.8254
AT1G51172	1.04544	2.83167
AT1G51300	1.25747	4.14823
AT1G51538	0.862833	0.841806
AT1G51540	-0.674207	-0.703745
AT1G51760	-1.24537	-0.580225
AT1G52470	1.15274	6.63084
AT1G52940	0.85654	4.59022
AT1G53035	0.997953	0.970375
AT1G53320	-0.64059	-0.512836
AT1G53542	2.20184	2.14357
AT1G53730	-0.929894	-1.57855
AT1G53990	1.34454	3.19859
AT1G54130	-0.513407	-1.37322
AT1G54440	0.846281	1.96217
AT1G54470	0.90468	2.16101
AT1G54660	1.28647	4.25528
AT1G54710	-0.577909	-1.8242
AT1G54850	0.768705	1.06989
AT1G57765	-0.870407	-1.11394
AT1G58200	-0.712439	-1.35894
AT1G58290	-0.865352	-1.32845
AT1G58440	-0.867511	-0.484413
AT1G59590	-1.43332	-2.67431
AT1G59660	-0.416206	-1.01349
AT1G59670	0.689277	1.28465
AT1G59820	-0.680645	-0.773962
AT1G60000	0.643986	0.898654
AT1G60060	-1.32604	-1.3123
AT1G60140	-0.632775	-0.538929
AT1G60390	1.48976	4.26081
AT1G61210	-0.573098	-0.552202
AT1G61280	0.605617	0.64545
AT1G61380	-1.0122	-0.963683
AT1G61640	-1.06198	-1.07083
AT1G61960	0.75607	0.534969
AT1G62250	0.874824	0.608374
AT1G62370	1.52335	2.86156
AT1G62390	-0.642207	-0.835954
AT1G62740	-0.800885	-0.93612
AT1G62780	0.769057	0.650229
AT1G62870	1.33345	4.92347
AT1G63200	0.746043	1.44355
AT1G63240	0.677366	1.89003
AT1G64200	-1.35057	-1.65959
AT1G64940	-1.66736	-1.19167
AT1G64950	-1.5034	-1.33767
AT1G66150	-1.09645	-1.16573
AT1G66260	-0.725814	-0.842891
AT1G66580	-1.08852	-1.44917
AT1G66820	0.695842	2.29984
AT1G67035	0.980257	3.38452
AT1G67140	-0.498259	-0.829104
AT1G67220	-0.700031	-0.77505
AT1G67580	-0.480316	-1.2573
AT1G67730	-0.503108	-0.615647
AT1G67930	-0.766667	-0.877013
AT1G68185	0.586459	1.21738
AT1G68350	1.2632	1.52511
AT1G68440	-1.0502	-2.84366
AT1G68585	0.870053	4.64751
AT1G68690	-0.826823	-1.3697
AT1G68990	-0.588512	-1.5512
AT1G69070	-0.444883	-1.51069
AT1G69260	1.05242	1.75415
AT1G69310	0.574468	0.730341
AT1G69540	0.705897	0.684968
AT1G69550	-0.921624	-0.888159
AT1G69770	-0.485411	-0.458666
AT1G70060	-0.506343	-0.911334
AT1G70290	-0.955266	-2.05115
AT1G70330	-0.512598	-0.766988
AT1G70390	-1.09308	-2.63472
AT1G70710	1.26526	4.58334
AT1G71010	-0.679061	-1.57762
AT1G71410	-0.859533	-0.490154
AT1G71820	-0.490449	-0.628414
AT1G71930	1.01336	1.08033
AT1G72030	0.737013	3.08943
AT1G72150	-0.770751	-1.60959
AT1G72300	-0.8256	-0.882033
AT1G72330	-0.651899	-3.65639
AT1G72450	-1.30986	-1.42808
AT1G72645	1.36943	3.83593
AT1G72680	-0.581124	-1.00797
AT1G72880	-0.741463	-1.55919
AT1G73200	-0.807504	-1.15869
AT1G73750	-0.868554	-3.04596
AT1G74070	1.10425	1.48718
AT1G74310	-0.701516	-1.70723
AT1G74380	-0.912029	-0.548157
AT1G74453	1.38531	1.14186
AT1G74456	1.19782	2.33247
AT1G74730	0.932049	1.47793
AT1G75020	-1.01925	-1.35507
AT1G75220	-1.03582	-0.746733
AT1G75280	-2.52107	-1.0942
AT1G75400	-0.451186	-0.380575
AT1G75500	1.05945	3.47918
AT1G75690	1.12038	1.8173
AT1G75850	-0.375902	-0.745248
AT1G75920	1.3888	2.12249
AT1G76120	0.723111	1.1269
AT1G76540	0.932104	1.23551
AT1G76550	-0.887191	-1.01723
AT1G76650	-1.52644	-3.4664
AT1G76670	-1.13542	-0.898719
AT1G76700	-0.769259	-1.20639
AT1G76780	1.32605	1.73512
AT1G76890	-0.922958	-0.837996
AT1G77090	0.942789	1.65299
AT1G77380	1.33607	4.77965
AT1G77400	1.4146	2.81288
AT1G77620	-0.870503	-1.19884
AT1G77770	-0.827991	-1.66822
AT1G77800	-0.435862	-0.656016
AT1G77890	-0.574902	-1.75814
AT1G78080	1.17842	2.07644
AT1G78280	-0.919594	-1.61278
AT1G78420	-0.781815	-1.21463
AT1G78570	-0.892141	-1.11422
AT1G78680	0.609773	0.987206
AT1G78700	-0.642994	-1.97644
AT1G78815	1.44323	3.91801
AT1G78995	1.3408	2.21232
AT1G79130	1.50424	1.81687
AT1G79330	1.37452	3.11181
AT1G79915	0.966509	1.92636
AT1G79920	-0.60647	-0.650504
AT1G79970	0.885696	0.503864
AT1G80410	-0.399312	-1.28591
AT1G80640	0.99943	2.20084
AT1G80670	-0.475293	-1.0817
AT1G80690	1.32763	3.6117
AT1G80800	0.935722	1.48081
AT1G80930	-0.634359	-0.872904
AT2G01570	1.16334	0.989607
AT2G01600	-0.595726	-1.13643
AT2G01750	-0.541609	-1.43166
AT2G01905	0.901858	1.15779
AT2G02180	-0.563338	-0.904479
AT2G02570	0.486396	0.409391
AT2G02990	0.842485	2.66627
AT2G03270	-0.542842	-1.48094
AT2G03330	-0.986907	-1.41967
AT2G03730	-0.620295	-1.16651
AT2G04037	1.7317	4.13043
AT2G04043	0.66901	1.14736
AT2G05590	-0.449864	-0.369813
AT2G05700	-0.708115	-0.799389
AT2G05914	0.900658	0.985904
AT2G06210	-0.339839	-0.761065
AT2G06335	0.716253	2.33729
AT2G07042	1.7985	3.69029
AT2G07050	-0.586751	-0.821198
AT2G07669	1.10556	3.77082
AT2G07674	1.3417	3.72608
AT2G07677	1.16854	3.93315
AT2G07678	1.09591	3.68658
AT2G07683	1.42287	2.30878
AT2G07697	1.14367	3.94438
AT2G07698	0.934348	1.89588
AT2G07706	1.39712	4.67786
AT2G07709	1.01375	4.79404
AT2G07711	1.26651	3.24133
AT2G07712	1.2544	3.71359
AT2G07715	1.0785	3.96749
AT2G07717	1.06005	3.56736
AT2G07722	1.12658	3.37775
AT2G07723	1.42121	5.2512
AT2G07727	1.45994	2.11703
AT2G07733	1.06799	3.79371
AT2G07739	1.17181	4.19433
AT2G07747	1.366	3.4013
AT2G07765	1.54399	2.82319
AT2G07767	1.07831	4.67452
AT2G07774	1.22366	5.73511
AT2G07787	0.959198	4.21993
AT2G07792	1.24387	2.98927
AT2G07799	1.18731	4.55647
AT2G07808	1.3749	4.6246
AT2G07827	1.07855	4.97056
AT2G07835	1.14151	4.19747
AT2G10608	1.40867	2.91755
AT2G12040	0.761089	0.727838
AT2G14750	-0.688856	-0.608481
AT2G15410	1.31114	0.701046
AT2G15560	-0.646912	-0.636074
AT2G15580	0.688076	1.43531
AT2G16060	-0.979796	-2.32318
AT2G16140	1.19357	1.5787
AT2G16270	0.92098	1.20806
AT2G16400	0.781639	2.88802
AT2G16950	-0.479009	-0.349005
AT2G17270	0.694784	1.58931
AT2G17290	-1.01854	-1.46967
AT2G17340	0.468051	0.586575
AT2G17430	-2.1279	-1.3471
AT2G17520	-1.00183	-0.595847
AT2G18193	-2.58236	-1.74071
AT2G18700	-1.77509	-4.37943
AT2G18735	0.907714	1.67486
AT2G19400	0.957361	0.683038
AT2G20010	-0.57962	-0.56234
AT2G20020	-0.556576	-1.1541
AT2G20190	-0.602684	-0.477774
AT2G20560	-0.947104	-1.6063
AT2G20725	0.620026	0.874096
AT2G20800	-1.11541	-2.16277
AT2G20810	-0.672173	-0.776735
AT2G21190	-0.58204	-1.32174
AT2G21500	-0.857061	-1.62928
AT2G21530	1.72348	1.25618
AT2G21830	0.87312	3.81907
AT2G22010	-0.592016	-0.600219
AT2G22080	0.651699	3.40918
AT2G22300	-1.02291	-1.21754
AT2G22410	0.760785	1.38063
AT2G22482	1.02837	1.47478
AT2G22530	-0.530025	-0.403215
AT2G22540	0.590188	1.07712
AT2G22900	1.24193	1.99988
AT2G23070	-0.553525	-0.997755
AT2G23430	0.869631	0.699069
AT2G23450	-1.03277	-0.916215
AT2G23460	-0.72562	-0.596491
AT2G23790	0.69191	1.8375
AT2G24010	1.24362	5.82891
AT2G24090	0.797582	1.37363
AT2G24310	1.52835	3.92496
AT2G24350	1.08532	0.59802
AT2G24550	-0.934457	-0.920708
AT2G24640	-0.818093	-0.77422
AT2G24660	1.41127	1.79991
AT2G25060	1.10183	3.5987
AT2G25140	-1.02829	-2.11485
AT2G25210	0.471789	0.774508
AT2G25605	0.689239	0.87134
AT2G26110	1.13029	3.2392
AT2G26130	1.43734	5.29967
AT2G26180	1.03412	5.18469
AT2G26760	1.17238	2.21139
AT2G26780	-0.405014	-1.75071
AT2G27130	0.57557	0.931626
AT2G27260	-0.824357	-1.68849
AT2G27840	0.855696	0.906247
AT2G27970	1.03646	1.6205
AT2G28620	0.975863	2.76508
AT2G29320	1.55825	2.56839
AT2G29420	-2.09034	-1.18583
AT2G29490	-2.30312	-0.930028
AT2G29890	0.626573	1.42325
AT2G30200	0.48153	1.33266
AT2G30250	-1.14137	-1.70359
AT2G30580	-0.738483	-1.40701
AT2G30600	-0.691131	-1.14854
AT2G30930	-1.02983	-0.967329
AT2G31160	1.1804	2.02321
AT2G31180	0.782986	3.22944
AT2G31370	-0.851825	-0.603465
AT2G31400	-0.545369	-0.674755
AT2G31945	-1.4658	-2.48065
AT2G32020	-1.7073	-2.12317
AT2G32190	-1.48307	-3.55286
AT2G32210	-1.38465	-3.56286
AT2G32240	-1.10181	-0.932726
AT2G32730	-0.425442	-0.788503
AT2G33390	-0.918507	-1.12316
AT2G33400	0.780333	3.51131
AT2G33460	-1.33149	-4.03485
AT2G33835	-0.472083	-0.622648
AT2G34170	-1.46195	-2.391
AT2G35290	-1.41482	-1.57373
AT2G35390	-0.969651	-0.815454
AT2G35480	-1.13797	-1.93697
AT2G35720	-0.742866	-1.95552
AT2G35780	0.691789	4.79568
AT2G36390	0.693964	1.53758
AT2G36460	-1.18326	-1.1712
AT2G36724	-1.70468	-2.92209
AT2G36800	-2.28331	-2.82102
AT2G37050	-0.513919	-0.47453
AT2G37150	-0.735351	-1.11294
AT2G37860	0.725917	1.36962
AT2G37940	-0.967531	-1.2514
AT2G38160	1.03489	2.42764
AT2G38240	-1.75364	-6.15343
AT2G38360	-0.991069	-1.45478
AT2G38460	0.90888	1.54692
AT2G38823	-1.06073	-4.43716
AT2G39110	-1.53189	-3.29142
AT2G39950	-0.484109	-0.965859
AT2G40340	-0.966951	-3.18362
AT2G40530	1.54872	4.46928
AT2G40640	1.03959	2.05091
AT2G40730	-0.642605	-0.823948
AT2G40810	-0.564986	-0.711131
AT2G40930	-0.510081	-0.852554
AT2G41210	-1.15428	-1.13695
AT2G41630	-0.800438	-0.816712
AT2G41640	-0.969055	-1.00629
AT2G41720	-0.36587	-0.65859
AT2G41730	-2.30319	-3.7678
AT2G41830	-0.833176	-0.615307
AT2G41950	1.19007	1.75838
AT2G42500	-0.499757	-0.318513
AT2G43160	-1.00337	-1.19703
AT2G43320	-0.768446	-1.56317
AT2G43410	-1.05147	-1.24197
AT2G44140	-0.532796	-1.40302
AT2G44710	-0.63302	-1.02985
AT2G44850	0.810263	0.871506
AT2G45000	-0.599249	-1.16679
AT2G45170	-1.07414	-2.48602
AT2G45930	0.814222	0.73692
AT2G46020	-0.462702	-0.614154
AT2G46110	1.58741	4.26311
AT2G46192	1.25444	1.59238
AT2G46380	1.18669	3.08184
AT2G46420	0.864529	3.68217
AT2G46530	1.20769	2.13541
AT2G46730	1.3395	3.68248
AT2G47000	-1.60469	-2.01171
AT2G47410	-0.630033	-0.761604
AT2G47500	1.32978	2.8015
AT2G47520	-2.48931	-1.28171
AT2G47700	-0.473904	-0.721173
AT3G01100	-0.435617	-1.27726
AT3G01640	-0.813541	-1.0362
AT3G02040	-0.606248	-0.488636
AT3G03130	1.37301	1.34191
AT3G03170	1.24619	0.968147
AT3G03610	-0.529759	-2.62604
AT3G03980	0.76212	1.77871
AT3G04000	-0.959227	-0.535913
AT3G04120	-0.691398	-0.617113
AT3G04485	1.04089	1.49039
AT3G04510	0.678971	3.95768
AT3G04605	-0.514601	-0.93303
AT3G04854	1.05245	1.36796
AT3G05010	-0.674474	-1.15619
AT3G05090	-0.675127	-1.01868
AT3G05260	1.20993	3.46511
AT3G05280	-0.716251	-0.731721
AT3G05330	0.785547	2.37793
AT3G05685	1.019	1.18516
AT3G05820	1.26998	1.42412
AT3G05830	0.825186	1.08601
AT3G05940	-0.813629	-1.77417
AT3G06400	-0.402083	-0.614949
AT3G06420	-0.754954	-1.6031
AT3G06500	-1.18498	-1.92127
AT3G06540	-0.488692	-1.07594
AT3G06780	-0.648171	-1.06448
AT3G07090	-0.594867	-1.1691
AT3G07100	-0.529128	-0.972625
AT3G07110	0.505489	0.850928
AT3G07340	-0.814892	-0.670283
AT3G07430	0.78362	1.20004
AT3G07560	-0.537633	-0.816711
AT3G07565	-0.431804	-0.688367
AT3G08020	-0.572104	-0.604654
AT3G08590	-1.38539	-2.13851
AT3G09300	-0.676889	-0.62871
AT3G09320	-0.445431	-0.693004
AT3G09350	-0.920959	-0.934158
AT3G09480	-1.0003	-0.621958
AT3G09840	-0.385889	-1.25986
AT3G09850	-0.451764	-0.760785
AT3G10190	0.862988	2.7548
AT3G12050	-0.799921	-0.582545
AT3G12360	-0.62394	-0.683546
AT3G12390	0.58076	0.980661
AT3G12400	-0.619462	-1.06814
AT3G12580	-0.969339	-1.43347
AT3G13080	-0.985545	-0.671281
AT3G13235	-0.684347	-1.52096
AT3G13300	-0.5019	-0.494354
AT3G13320	-0.870892	-0.961108
AT3G13460	-0.568444	-1.02545
AT3G13480	1.0744	1.17892
AT3G13520	-0.959635	-0.625926
AT3G13990	-0.611839	-1.35303
AT3G14010	-0.379956	-1.15818
AT3G14050	-1.25757	-1.01943
AT3G14067	1.35167	1.84285
AT3G14690	-1.16525	-1.92757
AT3G15020	0.598498	0.908123
AT3G15040	-0.619636	-0.828566
AT3G15180	-0.431009	-1.58345
AT3G15290	-0.711086	-0.953136
AT3G15300	1.35221	2.18095
AT3G15540	-1.31867	-2.28809
AT3G15720	1.0293	4.15145
AT3G15770	-0.757381	-2.29584
AT3G16090	-0.485801	-0.566551
AT3G16280	1.3378	4.54267
AT3G16750	1.60485	1.37257
AT3G16870	0.96694	1.36149
AT3G17220	-1.81404	-2.08979
AT3G17225	-1.30863	-1.40595
AT3G17510	-0.698652	-1.68466
AT3G17690	-1.43601	-3.14097
AT3G17850	-0.530577	-0.858448
AT3G17930	0.888817	1.05082
AT3G17950	1.25224	2.40828
AT3G18210	-0.406559	-0.379259
AT3G18420	0.828012	1.47017
AT3G18490	1.48078	1.65405
AT3G18890	0.748248	2.72103
AT3G19080	0.879601	0.591938
AT3G19190	-0.750304	-1.05888
AT3G20015	1.57449	3.96348
AT3G20670	-0.894877	-0.877899
AT3G21295	-0.638179	-1.55515
AT3G21480	-0.517434	-1.31059
AT3G21680	1.30789	2.03154
AT3G21750	1.43051	1.48333
AT3G22170	-0.430974	-0.455655
AT3G22370	-1.96593	-2.08748
AT3G22770	0.850633	1.17923
AT3G22810	1.43984	3.1496
AT3G23280	-0.63394	-2.41731
AT3G23670	0.795797	1.67809
AT3G23750	-0.986754	-1.13434
AT3G23790	-0.530516	-0.373836
AT3G23990	-0.482808	-0.960186
AT3G24500	-1.53058	-1.38214
AT3G24530	-0.82098	-0.79553
AT3G24550	-0.813226	-0.589323
AT3G24780	-2.2701	-2.63734
AT3G25400	1.23249	3.73913
AT3G25530	0.514957	0.751865
AT3G25710	0.967275	1.48784
AT3G25980	1.12105	1.75979
AT3G26060	0.643825	3.64799
AT3G26170	-0.819016	-1.43893
AT3G26590	1.22133	2.79418
AT3G26770	0.565266	1.9056
AT3G26990	-0.46595	-1.09465
AT3G27300	0.65765	0.527682
AT3G27560	-0.965241	-0.593524
AT3G27770	-0.783267	-0.763893
AT3G27880	-2.1482	-2.84749
AT3G28180	-1.31503	-1.06344
AT3G28210	-1.77637	-2.69494
AT3G28899	0.808939	2.29577
AT3G28900	0.63524	1.35095
AT3G28950	0.501613	0.770661
AT3G29220	-1.11016	-3.28625
AT3G29240	-0.940072	-2.93522
AT3G29320	0.919203	4.65968
AT3G29375	0.873985	1.00934
AT3G29639	1.3183	3.27091
AT3G30725	1.45171	9.11924
AT3G30830	0.768112	0.946542
AT3G31450	1.05061	5.32286
AT3G43080	0.837798	2.42635
AT3G43220	-0.619128	-0.502264
AT3G43430	-1.74719	-1.52573
AT3G43670	1.27142	4.7223
AT3G44020	0.973296	2.03379
AT3G44190	-1.19755	-1.94655
AT3G44200	-0.695739	-0.445453
AT3G44320	-1.45152	-1.53803
AT3G44590	0.834058	1.18687
AT3G44770	1.01469	1.64453
AT3G45210	0.878655	3.97243
AT3G45600	1.30267	1.63508
AT3G45630	-0.467014	-0.703819
AT3G46460	-0.596166	-1.35234
AT3G46550	0.895182	5.32931
AT3G46590	0.882265	2.07318
AT3G46990	0.916252	3.15732
AT3G47370	0.557832	0.73574
AT3G47780	-1.38163	-2.92807
AT3G48050	-0.557016	-0.605244
AT3G48070	-0.930854	-0.576396
AT3G48240	1.35847	1.40843
AT3G48430	-0.664248	-0.453885
AT3G48440	0.539603	0.701867
AT3G48610	0.941952	1.11413
AT3G48760	-0.76785	-0.594975
AT3G48790	-2.09221	-2.07501
AT3G48800	0.686235	1.6855
AT3G48810	0.685775	1.03267
AT3G48820	-0.690037	-0.940001
AT3G48860	-0.5753	-0.637457
AT3G48870	-0.68766	-1.37005
AT3G48880	-0.635809	-1.49156
AT3G49380	-1.92569	-2.78053
AT3G49550	0.588919	1.46598
AT3G49750	1.03968	3.50922
AT3G49800	-0.685973	-1.32938
AT3G49920	0.700504	0.953707
AT3G50340	1.12891	3.43011
AT3G50410	0.939116	1.25513
AT3G50590	-0.535462	-0.998416
AT3G50820	1.05937	2.11677
AT3G50825	1.08378	1.07211
AT3G50930	-1.69113	-0.780755
AT3G51280	1.01366	2.52052
AT3G51510	0.74327	2.42263
AT3G51640	-0.588032	-0.96185
AT3G51650	-0.567793	-1.09627
AT3G51740	0.856068	5.26485
AT3G51930	0.910147	3.00198
AT3G51950	1.01965	5.24225
AT3G51960	1.13668	2.88323
AT3G51970	0.853165	1.55359
AT3G52120	-0.490603	-0.981916
AT3G52240	-0.678534	-0.62636
AT3G52920	0.607191	0.649485
AT3G52930	-1.03826	-0.637427
AT3G53120	-0.48141	-1.70693
AT3G53230	-0.735126	-1.72969
AT3G53850	1.00966	3.48668
AT3G54650	-0.481195	-0.710232
AT3G54690	-0.818966	-0.654735
AT3G55200	-0.649379	-1.14094
AT3G55270	-0.710372	-0.775297
AT3G55480	-0.63254	-0.974384
AT3G55620	-0.501697	-2.1897
AT3G55660	1.3923	1.85532
AT3G55880	-1.81247	-0.69368
AT3G55960	-0.844064	-0.643727
AT3G56270	1.09963	1.5009
AT3G56440	-0.635596	-0.532028
AT3G57062	0.583473	1.20502
AT3G57810	-0.67689	-1.14255
AT3G57880	-0.671613	-2.55637
AT3G58050	-0.439959	-0.434224
AT3G58500	-0.362851	-0.306636
AT3G59150	-0.518443	-0.858053
AT3G59180	1.29462	1.20949
AT3G59350	-1.05196	-2.19317
AT3G60440	0.749503	1.57308
AT3G61118	1.25208	2.66183
AT3G61180	-0.745845	-0.674716
AT3G61260	-0.625757	-0.885303
AT3G61350	-0.679998	-0.732646
AT3G61610	1.01463	3.75638
AT3G61630	-1.67049	-2.85177
AT3G61710	-0.387584	-1.70779
AT3G62010	-0.878898	-1.21478
AT3G62050	0.768012	0.706659
AT3G62260	-1.00062	-1.61587
AT3G62390	1.19985	1.91725
AT3G62770	-0.535553	-2.07962
AT3G63070	-0.72656	-0.974191
AT3G63270	0.528191	1.16363
AT3G63310	-0.637068	-1.45864
AT3G63340	-0.398689	-0.283719
AT3G63540	0.653084	0.956185
AT4G00240	-0.688846	-0.693264
AT4G00290	-0.778304	-2.21287
AT4G00840	-0.691442	-1.02892
AT4G00905	0.667031	1.05699
AT4G01470	0.984822	2.84966
AT4G01915	1.15254	1.54422
AT4G02170	-1.12376	-1.24918
AT4G02350	-0.81507	-0.761179
AT4G02430	0.525798	0.436359
AT4G03080	-0.678155	-2.19902
AT4G04390	0.707487	1.84241
AT4G05090	0.80846	1.73443
AT4G05190	0.80626	1.75368
AT4G06652	0.880973	0.681616
AT4G06686	0.998967	4.09367
AT4G08093	0.641466	0.644593
AT4G08263	1.41703	4.13008
AT4G08320	-0.526432	-0.547398
AT4G08340	0.900793	1.42228
AT4G08470	0.511274	1.08452
AT4G08510	-0.70529	-0.991188
AT4G08570	1.46133	4.84764
AT4G08920	-0.544436	-1.59617
AT4G09150	-0.861712	-1.25793
AT4G09180	0.611387	0.710846
AT4G09810	0.803188	2.07667
AT4G10940	-1.09603	-1.45989
AT4G11110	-0.474592	-0.41294
AT4G11440	-0.867331	-1.61628
AT4G11800	-0.538045	-0.4632
AT4G11860	-0.662079	-1.29783
AT4G12400	-1.10093	-0.744645
AT4G12570	-0.695178	-0.700262
AT4G12735	-1.6551	-0.976336
AT4G12770	-0.612699	-0.745818
AT4G12790	-0.631164	-0.330923
AT4G12910	1.09212	1.16555
AT4G12917	1.44192	3.92855
AT4G13350	-0.80302	-1.03497
AT4G14713	1.53248	3.36055
AT4G14720	0.622499	1.1716
AT4G14890	1.05935	6.17757
AT4G15130	-0.705273	-1.22148
AT4G15230	-0.934789	-2.1572
AT4G15410	-0.803716	-1.26015
AT4G15420	-0.722901	-1.78775
AT4G16310	-0.422487	-0.803611
AT4G16442	0.650982	1.08665
AT4G16680	-1.03246	-1.33012
AT4G17170	-0.479066	-1.69135
AT4G17230	-0.834614	-0.96757
AT4G17260	-0.887438	-1.74682
AT4G17410	-0.864694	-0.9236
AT4G17720	-0.602796	-1.54933
AT4G17770	1.1758	3.71649
AT4G17840	-0.902289	-1.15183
AT4G18050	-1.20569	-1.62673
AT4G18570	1.20928	3.45697
AT4G18630	1.40279	6.97158
AT4G19490	-0.436182	-0.889232
AT4G19510	-0.864509	-0.496874
AT4G20365	0.891986	2.75909
AT4G20440	0.516686	1.20275
AT4G21320	-0.993631	-1.20613
AT4G21323	-2.15768	-1.24129
AT4G21534	-0.588372	-0.964051
AT4G21550	0.839735	1.66422
AT4G21710	-0.480897	-1.00796
AT4G22820	-0.670651	-1.01633
AT4G23490	0.620247	1.18594
AT4G23800	0.976734	2.55892
AT4G23850	-0.749389	-1.18543
AT4G24090	0.980755	2.00013
AT4G24160	-1.7017	-1.59685
AT4G24230	-0.475638	-0.649164
AT4G24380	-1.06775	-1.42617
AT4G24490	-0.674584	-1.14704
AT4G24590	-0.384218	-1.71159
AT4G24780	1.74623	7.28003
AT4G25170	-0.782703	-2.19518
AT4G25200	-1.52912	-3.11705
AT4G25230	-0.720217	-0.427472
AT4G25560	1.51267	4.76336
AT4G25600	0.970485	2.25899
AT4G25810	-1.59529	-1.34413
AT4G26220	-1.59173	-1.53818
AT4G26750	-0.714599	-1.40856
AT4G26760	0.929495	4.52424
AT4G27320	-0.523525	-1.46266
AT4G27350	-0.686614	-0.531362
AT4G27440	0.789009	4.48379
AT4G27580	-1.40753	-3.57993
AT4G27700	0.681497	0.885248
AT4G27940	-0.866406	-0.768286
AT4G28400	-1.00566	-0.944701
AT4G28470	-0.450783	-1.18169
AT4G28560	1.16008	2.80366
AT4G28660	1.1433	1.35397
AT4G28740	0.965609	1.65376
AT4G28860	-0.640318	-1.56688
AT4G29190	1.33253	2.26162
AT4G29200	1.0005	1.04584
AT4G29260	0.720552	1.1378
AT4G30097	-1.15037	-1.34783
AT4G30270	-1.39861	-2.08527
AT4G30390	-0.549019	-0.656083
AT4G30430	-0.805286	-2.5179
AT4G30780	-0.618836	-0.727103
AT4G30993	0.631248	0.912384
AT4G31200	-0.403986	-0.621016
AT4G31210	-0.500382	-1.51518
AT4G31480	-0.549049	-0.584361
AT4G31650	0.859205	1.46189
AT4G31670	-0.549557	-2.43345
AT4G31880	-0.392408	-0.499084
AT4G32190	-0.866142	-0.515855
AT4G32290	1.05185	3.52992
AT4G33070	-1.51054	-2.72908
AT4G33210	-0.562918	-0.841698
AT4G33650	-0.548529	-2.03902
AT4G33920	-1.3199	-2.38317
AT4G33940	-0.849983	-1.3798
AT4G34190	0.657994	0.878498
AT4G34660	-0.532324	-0.801814
AT4G34860	0.78583	1.0792
AT4G35550	0.529414	1.18285
AT4G35920	0.754433	3.34333
AT4G35930	0.932444	1.42346
AT4G36000	1.01188	0.822409
AT4G36270	0.949406	3.20943
AT4G36480	-0.743955	-0.385467
AT4G37110	0.881474	2.64815
AT4G37440	-0.635319	-0.986185
AT4G37470	1.03989	2.76909
AT4G37580	1.30602	2.92065
AT4G37890	1.1046	2.01206
AT4G37900	-2.02151	-1.16943
AT4G37910	-0.924439	-1.4721
AT4G38100	0.564327	0.763669
AT4G38230	-0.796797	-0.835111
AT4G38330	1.20473	2.95239
AT4G38390	1.19997	1.66191
AT4G38470	-0.951501	-1.5821
AT4G38790	-0.676674	-0.510337
AT4G39190	1.13965	0.972663
AT4G39210	1.13904	3.36392
AT4G39235	-0.571434	-1.87294
AT4G39630	0.969908	1.25176
AT5G01370	1.28144	2.71636
AT5G01910	1.42272	4.25253
AT5G01960	-0.619711	-0.740533
AT5G03040	-0.968122	-0.751951
AT5G03190	1.07002	1.47116
AT5G03340	-0.960389	-1.72877
AT5G03435	0.855293	1.23483
AT5G03540	-0.684431	-0.671329
AT5G03620	1.38796	1.11111
AT5G03650	0.767146	1.27772
AT5G03720	-0.562552	-1.68407
AT5G03830	0.981599	2.08892
AT5G03870	0.903492	4.82523
AT5G04040	-0.695811	-1.14465
AT5G04238	-1.42037	-1.97067
AT5G04240	-0.417722	-0.875662
AT5G04410	-0.71518	-2.0362
AT5G06120	-0.821189	-1.29948
AT5G06150	0.613217	1.21431
AT5G06530	0.902859	3.70448
AT5G06560	-0.763904	-0.589866
AT5G06710	1.30676	1.64035
AT5G07870	-1.0944	-1.63533
AT5G08050	1.16106	0.921954
AT5G08141	-1.24463	-3.94676
AT5G08390	-0.524604	-0.614705
AT5G08520	-0.691372	-0.59911
AT5G08560	-0.653405	-1.56794
AT5G09330	-0.564898	-0.549624
AT5G09590	-0.529117	-1.29454
AT5G09700	0.885136	2.16789
AT5G09870	-1.19963	-1.22559
AT5G10490	-0.505929	-0.786222
AT5G10695	-1.31774	-2.15388
AT5G10900	-0.71883	-1.17636
AT5G10930	1.34552	2.6647
AT5G11090	0.791875	0.840754
AT5G11200	-0.624101	-0.472509
AT5G11650	-1.24064	-1.29814
AT5G11690	0.795696	3.44443
AT5G11700	-0.694841	-0.762242
AT5G11850	-0.636738	-0.812663
AT5G12120	-0.381104	-0.740841
AT5G12260	-0.488889	-0.399079
AT5G12280	1.06811	0.859442
AT5G12370	-0.585817	-0.514091
AT5G12400	-0.564843	-0.469096
AT5G13050	0.636445	0.45563
AT5G13180	-0.426706	-0.941071
AT5G13190	-1.02982	-0.767231
AT5G13240	-2.21498	-0.537374
AT5G14380	1.14264	4.02292
AT5G14400	0.486461	1.4916
AT5G14540	-0.4301	-1.05414
AT5G14730	-2.29002	-2.30676
AT5G15020	-0.700025	-0.729357
AT5G15090	-1.0384	-2.64454
AT5G15660	0.887068	0.986238
AT5G15820	-0.579096	-0.529379
AT5G15930	-0.900439	-0.787096
AT5G16010	-1.03453	-2.13108
AT5G16520	-0.645475	-1.28867
AT5G16660	-0.463261	-1.33006
AT5G16680	-0.661318	-0.81339
AT5G16910	-0.72408	-1.57884
AT5G17020	-0.805495	-0.54411
AT5G17330	-0.664819	-2.43091
AT5G17650	-1.12477	-3.56906
AT5G18110	-0.525257	-1.11704
AT5G18270	-1.16636	-3.43637
AT5G18400	-0.78564	-0.829037
AT5G18420	-0.43447	-1.18513
AT5G18480	-0.673124	-0.913994
AT5G18580	-0.416608	-0.975579
AT5G18610	-0.770129	-0.403103
AT5G18690	1.12698	6.12373
AT5G18920	0.689327	0.990232
AT5G18960	-0.456301	-0.360231
AT5G19200	-0.608243	-0.833027
AT5G19400	-0.787263	-1.15744
AT5G19740	1.10439	2.62335
AT5G19890	0.864323	1.47022
AT5G20010	-0.557154	-0.856414
AT5G20250	-1.34464	-2.37056
AT5G20350	-0.500246	-0.601364
AT5G20700	1.45862	5.5922
AT5G20840	-0.697147	-0.624403
AT5G20900	-0.656584	-1.0104
AT5G22060	-0.858204	-0.760801
AT5G22220	-0.65026	-0.520687
AT5G22570	1.34194	3.61218
AT5G22850	-0.998277	-2.01146
AT5G23150	-0.452009	-0.995644
AT5G23310	0.956099	1.45163
AT5G24350	-0.456386	-0.514883
AT5G24360	-0.870785	-0.915369
AT5G24510	-1.49409	-1.40978
AT5G24610	0.702764	1.45638
AT5G24640	-1.58812	-4.59344
AT5G24710	-0.658715	-0.777171
AT5G24740	-0.462306	-0.989008
AT5G25120	0.887635	3.0712
AT5G25150	-0.404058	-0.864808
AT5G25240	0.777763	0.88012
AT5G25450	-0.893131	-1.44635
AT5G25520	-0.482791	-0.626581
AT5G26240	-0.728962	-1.08875
AT5G26283	-0.711447	-1.01933
AT5G26610	-0.66795	-0.511127
AT5G26740	-0.693445	-0.729069
AT5G26760	-0.323312	-1.30268
AT5G26960	0.782299	0.670912
AT5G27280	-0.703574	-1.30125
AT5G27410	-0.847981	-0.701506
AT5G27560	0.917277	1.1312
AT5G27600	-0.498636	-0.552572
AT5G27860	0.505658	0.541533
AT5G28262	0.88168	0.939348
AT5G33251	0.649642	0.720736
AT5G34835	0.77505	1.04215
AT5G35160	-0.790827	-0.481349
AT5G35570	-1.03015	-0.538918
AT5G35690	-0.972149	-2.25133
AT5G35840	-0.378915	-0.501879
AT5G36120	1.62135	3.27918
AT5G36790	1.52711	2.5403
AT5G36800	0.911941	1.83439
AT5G36960	1.55495	5.09474
AT5G37720	-0.646391	-0.758514
AT5G38300	1.04911	4.19734
AT5G38880	-0.784984	-0.385042
AT5G39940	0.73238	0.971596
AT5G40000	-1.34353	-1.21424
AT5G40150	1.19551	5.02323
AT5G40670	-0.932272	-0.667062
AT5G40690	-1.45368	-1.97821
AT5G41400	1.18085	2.73134
AT5G41950	-0.439927	-1.18338
AT5G42220	-0.657226	-0.73095
AT5G42770	0.864121	1.9207
AT5G42850	0.396043	0.926463
AT5G43000	1.16336	2.92623
AT5G43130	-0.449555	-1.14677
AT5G43250	1.14291	0.798397
AT5G43320	-0.753778	-1.0942
AT5G43500	0.624014	0.694472
AT5G43870	1.31216	0.930406
AT5G43930	-0.456135	-1.31171
AT5G43970	0.542998	0.560417
AT5G44790	-0.694728	-0.468204
AT5G45190	-0.536022	-1.26998
AT5G45580	1.04811	3.62857
AT5G45700	1.6738	4.30439
AT5G45900	-0.623481	-1.53648
AT5G46700	0.917908	1.10727
AT5G46780	-1.04658	-0.861552
AT5G47010	-0.46726	-1.03747
AT5G47160	1.28299	3.48058
AT5G47430	-0.621273	-0.722447
AT5G48480	0.700454	1.84015
AT5G48560	0.750009	2.83488
AT5G48660	1.62128	4.31123
AT5G49120	1.55821	2.92153
AT5G49525	1.19539	3.68836
AT5G49910	-0.84418	-0.755669
AT5G49930	-0.602289	-1.42461
AT5G50070	1.0044	3.67562
AT5G50160	1.47436	4.87216
AT5G50800	1.23254	6.03925
AT5G51070	-0.755069	-2.08528
AT5G51430	-0.715445	-1.38024
AT5G51440	-2.20014	-1.62343
AT5G51550	0.9951	2.06341
AT5G51960	0.862732	1.16839
AT5G52420	1.13388	0.580547
AT5G52640	-1.70859	-1.82654
AT5G52660	-0.657733	-0.49423
AT5G53010	-0.616539	-0.934895
AT5G53060	-0.573609	-0.69305
AT5G53310	-0.655589	-0.879515
AT5G53320	0.797627	1.7456
AT5G53440	-0.721764	-1.09594
AT5G53480	-0.580999	-0.599196
AT5G53660	1.36117	3.47459
AT5G54100	-1.00085	-4.60973
AT5G54260	0.519446	0.685628
AT5G54490	-1.77024	-2.05956
AT5G54870	-0.513362	-1.40262
AT5G54940	-2.19623	-2.76415
AT5G55200	-0.673001	-1.91732
AT5G55670	-0.473677	-0.339901
AT5G55680	1.4722	3.08782
AT5G55850	-0.673613	-0.74327
AT5G55970	-1.22649	-2.21973
AT5G56030	-0.703744	-0.40675
AT5G56270	0.918075	1.2346
AT5G56280	-0.468973	-1.28323
AT5G56340	-1.18497	-0.690637
AT5G56350	-0.850791	-2.27564
AT5G57015	-0.556808	-1.58383
AT5G57340	1.66368	2.38515
AT5G57345	1.15892	1.27256
AT5G57560	-1.71525	-1.07529
AT5G58120	-1.12021	-1.34239
AT5G58160	0.67452	1.64464
AT5G58280	1.19174	3.30189
AT5G58430	-0.726646	-1.10945
AT5G58787	-0.833452	-0.715805
AT5G59250	0.43904	0.613699
AT5G59420	-0.549575	-1.26451
AT5G59820	-1.51591	-2.42918
AT5G59940	-0.639615	-0.651416
AT5G60210	0.963143	4.29004
AT5G60620	-0.401739	-0.790585
AT5G60680	1.09979	1.18971
AT5G60840	0.726872	1.07757
AT5G60930	1.00949	2.33828
AT5G61500	-0.412699	-1.45267
AT5G61740	-0.63735	-1.04381
AT5G61820	-1.17877	-1.51893
AT5G62170	1.01398	1.28992
AT5G62520	-1.2421	-2.60184
AT5G62810	-0.42265	-0.98589
AT5G62910	-0.660192	-0.864333
AT5G62920	-1.18095	-2.13049
AT5G64070	-0.648167	-0.511694
AT5G64220	-0.6286	-0.961292
AT5G64640	0.661369	2.10391
AT5G64813	-0.766346	-1.04405
AT5G65110	-0.793357	-3.75174
AT5G65510	1.24588	2.0545
AT5G66050	-0.735035	-1.03541
AT5G66480	-0.825761	-3.34666
AT5G66630	-0.567675	-0.6984
AT5G66730	-0.827036	-0.860135
AT5G66800	1.48632	2.29196
AT5G66810	-0.572892	-0.963746
AT5G67460	1.02844	0.936329
AT5G67480	0.89202	1.91353
ATCG01000	1.11664	5.01672
ATMG00010	1.05056	4.12249
ATMG00060	1.02072	3.61064
ATMG00070	1.17418	2.75799
ATMG00080	1.17398	4.07943
ATMG00090	1.21753	4.93404
ATMG00110	1.07856	5.92501
ATMG00120	1.1762	4.05054
ATMG00130	1.0227	4.50091
ATMG00140	1.09008	3.86837
ATMG00150	0.989563	3.93116
ATMG00160	1.0156	2.95132
ATMG00180	1.07261	5.13811
ATMG00200	1.16234	3.81234
ATMG00240	1.05714	3.19486
ATMG00260	1.03771	4.15844
ATMG00280	1.15853	4.31308
ATMG00370	1.19946	5.23275
ATMG00380	1.38642	2.73459
ATMG00510	1.18094	4.33576
ATMG00516	1.21812	2.69995
ATMG00520	1.13844	3.7584
ATMG00560	0.968435	2.67618
ATMG00630	1.22026	4.79977
ATMG00640	0.867199	2.20805
ATMG00650	1.11578	2.25672
ATMG00660	1.2098	1.94808
ATMG00665	1.05568	2.07242
ATMG00670	1.12378	1.92262
ATMG00810	1.15794	2.88447
ATMG00830	1.24982	1.49881
ATMG00960	1.20502	2.91631
ATMG00970	1.20645	4.1852
ATMG00980	1.19624	4.15479
ATMG01050	1.1558	3.42263
ATMG01100	1.15885	4.70005
ATMG01140	1.2447	4.17089
ATMG01200	1.14867	2.51248
ATMG01275	1.10896	5.12596
ATMG01280	1.47271	3.79988
ATMG01330	1.03238	4.39048
ATMG01350	1.15846	3.75536
ATMG01360	1.09232	3.90609
ATMG01370	1.17924	5.71106
ATMG01400	1.09085	5.51969
ATMG01410	0.985819	3.35772
Novel00001	1.09369	2.34098
Novel00056	0.688158	1.13984
Novel00066	0.475106	1.00918
Novel00079	1.58491	2.5313
Novel00133	0.948709	3.11704
Novel00138	1.61389	2.10704
Novel00145	1.40214	2.82946
Novel00189	1.16894	2.44955
Novel00191	1.40212	2.06189
Novel00240	0.909333	0.675912
Novel00250	1.78203	3.99418
Novel00251	1.00217	2.61426
Novel00254	1.32333	2.75626
Novel00260	-1.60153	-0.749652
Novel00267	0.670237	1.24931
Novel00275	-1.1048	-1.98114
Novel00277	1.03729	0.831161
Novel00309	0.901606	1.67741
Novel00313	1.11235	4.85368
Novel00314	1.00987	5.43675

### Sheet: HS_LaCl3
gene_ID	ctl_HS_Log2FC	HSLC_HS_Log2FC
AT1G15210	0.532474	0.329698
AT1G20100	-0.41693	-0.332789
AT1G22530	1.22855	0.323087
AT1G27730	-1.04302	-0.585233
AT1G30490	0.23653	0.250919
AT1G32920	-1.56182	-0.580712
AT1G66880	-0.715843	-0.278168
AT1G73540	-0.820829	-0.796441
AT1G76490	0.297871	0.235948
AT1G78300	0.396687	0.31532
AT2G07709	-0.627741	-0.52166
AT2G22240	0.279561	0.273515
AT2G29550	0.306569	0.308783
AT2G39681	-1.18048	-0.560929
AT3G06720	0.254361	0.312864
AT3G10930	-1.12857	-0.532525
AT3G12110	0.830173	0.447758
AT3G14240	0.28143	0.414576
AT3G19970	-0.869025	-0.306848
AT3G23250	-0.601765	-0.602504
AT4G01070	1.06026	0.445834
AT4G09670	0.38914	0.378661
AT4G24570	-0.766215	-0.813234
AT4G32410	0.375006	0.256969
AT4G32940	0.464101	0.363005
AT5G06870	0.771292	0.309007
AT5G12370	0.289261	0.305728
AT5G15860	0.298399	0.346588
AT5G16650	-0.578204	-0.360487
AT5G19770	0.450296	0.26696
AT5G19780	0.494837	0.320143
AT5G51550	1.26088	0.276796
ATCG00040	-2.32161	-0.834745
ATCG00065	-0.786652	-0.483087
ATCG00120	-2.09606	-0.585686
ATCG00130	-2.49025	-0.576544
ATCG00170	-1.93322	-0.560702
ATCG00180	-2.28834	-0.52539
ATCG00190	-0.835749	-0.465192
ATCG00350	-1.56629	-0.593574
ATCG00450	-2.02904	-0.450035
ATCG00480	-2.56666	-0.558825
ATCG00490	-2.02198	-0.586474
ATCG00500	-1.8484	-0.595701
ATCG00650	-1.06433	-0.482598
ATCG00670	-1.56852	-0.754212
ATCG00720	-1.37653	-0.462069
ATCG00730	-2.25761	-0.476025
ATCG00740	-1.79382	-0.706114
ATCG00750	-1.27145	-0.452874
ATCG00790	-1.10719	-0.47462
ATCG00950	-2.78751	-0.468115
ATCG01010	-0.965213	-0.495566
ATCG01050	-2.00577	-0.68292
ATCG01100	-1.54522	-0.476174
ATCG01110	-1.36023	-0.465213
ATCG01180	-3.42282	-0.575995
ATMG01360	-0.536272	-0.59661
ATMG01370	-0.500303	-0.567518

### Sheet: D_CM
gene_ID	ctl_D_Log2FC	CMD_D_Log2FC
AT1G02920	-0.669188	-0.982854
AT1G08430	-0.684913	-0.556094
AT1G19020	-0.849285	-0.780519
AT2G04040	-0.748221	-0.709589
AT2G30930	-0.862238	-0.820808
AT3G43600	-0.798403	-0.534418
AT3G51920	-0.756504	-0.711739
AT3G62150	-0.952793	-0.581716
AT4G22690	-0.420704	-0.71846
AT4G25810	-0.644542	-0.657185
AT5G17330	-0.840621	-0.527302
AT5G25250	-0.579783	-0.472301
AT5G25930	-0.910208	-0.522217
AT5G37740	-0.885235	-0.459942
AT5G39580	-1.27422	-0.81206
Novel00294	0.515113	0.539111
