## Supplemental Table 4 for "Arabidopsis cell suspension culture and RNA sequencing reveal regulatory networks underlying plant programmed cell death"

### Sheet: 401_GOIs
gene_ID	log2FC_SA	log2FC_SA3MA_SA	log2FC_HS	log2FC_HSLC_HS	log2FC_D	log2FC_CMD_D	# Comparisons	Direction
AT1G01360	1	1	1	0	0	0	3	down
AT1G02520	1	1	1	0	0	0	3	down
AT1G02890	1	1	0	0	1	0	3	down
AT1G02920	0	0	1	0	1	1	3	down
AT1G03090	0	1	1	0	1	0	3	down
AT1G03380	1	1	1	0	1	0	4	down
AT1G04400	1	1	1	0	1	0	4	down
AT1G06740	1	1	1	0	0	0	3	down
AT1G08260	0	1	1	0	1	0	3	down
AT1G08860	1	1	1	0	0	0	3	down
AT1G08880	1	1	1	0	0	0	3	down
AT1G08920	1	1	1	0	0	0	3	down
AT1G09020	1	1	1	0	0	0	3	down
AT1G09960	1	0	1	0	1	0	3	down
AT1G09970	1	0	1	0	0	1	3	down
AT1G10170	1	1	1	0	0	0	3	down
AT1G10270	1	1	1	0	0	0	3	down
AT1G15010	1	1	1	0	0	0	3	down
AT1G15480	1	1	1	0	0	0	3	down
AT1G15740	0	1	1	0	1	0	3	down
AT1G17180	1	1	0	0	1	0	3	down
AT1G18890	1	1	1	0	0	0	3	down
AT1G19020	1	1	1	0	1	1	5	down
AT1G19770	1	1	1	0	0	0	3	down
AT1G20440	1	1	1	0	0	0	3	down
AT1G20980	1	1	1	0	0	0	3	down
AT1G21450	1	1	1	0	0	0	3	down
AT1G22860	1	1	0	0	1	0	3	down
AT1G22930	1	1	1	0	0	0	3	down
AT1G23550	1	1	1	0	0	0	3	down
AT1G30040	1	1	1	0	0	0	3	down
AT1G30450	1	1	1	0	0	0	3	down
AT1G30810	1	1	1	0	0	0	3	down
AT1G32090	1	1	1	0	0	0	3	down
AT1G32870	1	1	1	0	0	0	3	down
AT1G32920	1	0	1	1	0	0	3	down
AT1G33980	1	1	1	0	0	0	3	down
AT1G34190	1	1	1	0	0	0	3	down
AT1G34220	1	1	1	0	0	0	3	down
AT1G35190	0	1	1	0	1	0	3	down
AT1G35910	1	1	1	0	0	1	4	down
AT1G42990	1	1	1	0	0	0	3	down
AT1G49680	1	1	1	0	1	0	4	down
AT1G50600	1	1	1	0	0	0	3	down
AT1G54710	1	1	1	0	0	0	3	down
AT1G58200	1	1	1	0	0	0	3	down
AT1G60140	1	1	1	0	0	0	3	down
AT1G61380	1	1	1	0	0	0	3	down
AT1G62740	1	1	1	0	0	0	3	down
AT1G68990	1	1	1	0	0	0	3	down
AT1G69070	1	1	1	0	0	0	3	down
AT1G69770	1	1	1	0	0	0	3	down
AT1G70290	1	1	1	0	0	0	3	down
AT1G70330	1	1	1	0	0	0	3	down
AT1G71410	1	1	0	0	1	0	3	down
AT1G72330	1	1	1	0	0	0	3	down
AT1G72880	1	1	1	0	0	0	3	down
AT1G75020	1	1	1	0	0	0	3	down
AT1G75280	1	1	1	0	0	0	3	down
AT1G76550	1	1	1	0	0	0	3	down
AT1G76600	1	0	1	0	0	1	3	down
AT1G76650	1	1	1	0	0	0	3	down
AT1G77620	1	1	1	0	0	0	3	down
AT1G78830	1	0	1	0	0	1	3	down
AT1G80930	1	1	1	0	0	0	3	down
AT2G03270	1	1	1	0	0	0	3	down
AT2G03730	1	1	1	0	0	0	3	down
AT2G04040	1	0	0	0	1	1	3	down
AT2G06210	1	1	1	0	0	0	3	down
AT2G15560	1	1	1	0	0	0	3	down
AT2G16060	1	1	0	0	1	0	3	down
AT2G20020	1	1	1	0	0	0	3	down
AT2G20560	1	1	1	0	0	0	3	down
AT2G20800	1	1	1	0	0	0	3	down
AT2G20810	1	1	1	0	0	0	3	down
AT2G21500	1	1	1	0	0	0	3	down
AT2G21620	0	1	1	0	1	0	3	down
AT2G22010	1	1	1	0	0	0	3	down
AT2G22300	1	1	1	0	0	0	3	down
AT2G23150	0	1	1	0	1	0	3	down
AT2G23460	1	1	1	0	0	0	3	down
AT2G25140	1	1	1	0	0	0	3	down
AT2G30250	1	1	1	0	0	0	3	down
AT2G30600	1	1	1	0	0	0	3	down
AT2G30930	1	1	0	0	1	1	4	down
AT2G31945	1	1	1	0	0	0	3	down
AT2G32020	1	1	0	0	0	1	3	down
AT2G32190	1	1	1	0	0	0	3	down
AT2G32210	1	1	1	0	0	0	3	down
AT2G32240	1	1	1	0	0	0	3	down
AT2G33390	1	1	1	0	0	0	3	down
AT2G35480	1	1	1	0	0	0	3	down
AT2G35720	1	1	1	0	0	0	3	down
AT2G36460	1	1	1	0	0	0	3	down
AT2G38823	1	1	0	1	0	0	3	down
AT2G41730	1	1	1	0	0	0	3	down
AT2G43320	1	1	1	0	0	0	3	down
AT2G44710	1	1	1	0	0	0	3	down
AT2G45170	1	1	1	0	0	0	3	down
AT2G47000	1	1	1	0	0	0	3	down
AT2G47680	0	1	1	0	1	0	3	down
AT3G02040	1	1	1	0	0	0	3	down
AT3G04120	1	1	1	0	0	0	3	down
AT3G05010	1	1	1	0	0	0	3	down
AT3G05090	1	1	1	0	0	0	3	down
AT3G05940	1	1	1	0	0	0	3	down
AT3G06500	1	1	1	0	0	0	3	down
AT3G07090	1	1	1	0	0	0	3	down
AT3G08590	1	1	1	0	0	0	3	down
AT3G09480	1	1	1	0	0	0	3	down
AT3G09850	1	1	1	0	0	0	3	down
AT3G10930	1	0	1	1	0	0	3	down
AT3G13080	1	1	1	0	0	0	3	down
AT3G13300	1	1	1	0	0	0	3	down
AT3G13990	1	1	1	0	0	0	3	down
AT3G15770	1	1	0	0	1	0	3	down
AT3G17690	1	1	1	0	0	0	3	down
AT3G17850	1	1	0	0	1	0	3	down
AT3G18210	1	1	1	0	0	0	3	down
AT3G19190	1	1	1	0	0	0	3	down
AT3G20670	1	1	1	0	0	0	3	down
AT3G22370	1	1	1	0	0	0	3	down
AT3G23250	0	0	1	1	0	1	3	down
AT3G23280	1	1	1	0	0	0	3	down
AT3G25290	0	1	1	0	1	0	3	down
AT3G27560	1	1	1	0	0	0	3	down
AT3G28580	1	0	1	0	1	0	3	down
AT3G47780	1	1	1	0	0	0	3	down
AT3G48070	1	1	1	0	0	0	3	down
AT3G48850	0	1	1	0	0	1	3	down
AT3G48870	1	1	1	0	0	0	3	down
AT3G50930	1	1	1	0	1	0	4	down
AT3G51650	1	1	1	0	0	0	3	down
AT3G51920	0	1	0	0	1	1	3	down
AT3G52930	1	1	1	0	0	0	3	down
AT3G55200	1	1	1	0	0	0	3	down
AT3G55270	1	1	1	0	0	0	3	down
AT3G59150	1	1	1	0	0	0	3	down
AT3G59350	1	1	1	0	0	0	3	down
AT3G61180	1	1	1	0	0	0	3	down
AT3G62150	1	0	0	0	1	1	3	down
AT3G62260	1	1	1	0	0	0	3	down
AT3G63000	0	1	1	0	1	0	3	down
AT3G63070	1	1	1	0	0	0	3	down
AT4G00290	1	1	1	0	0	0	3	down
AT4G09150	1	1	1	0	0	0	3	down
AT4G10940	1	1	1	0	0	0	3	down
AT4G11800	1	1	1	0	0	0	3	down
AT4G12570	1	1	0	0	1	0	3	down
AT4G14880	0	1	1	0	1	0	3	down
AT4G14990	0	1	1	0	1	0	3	down
AT4G15130	1	1	1	0	0	0	3	down
AT4G17230	1	1	1	0	0	0	3	down
AT4G17840	1	1	1	0	0	0	3	down
AT4G19510	1	1	0	0	1	0	3	down
AT4G20320	0	1	1	0	1	0	3	down
AT4G22690	0	0	1	0	1	1	3	down
AT4G23850	1	1	1	0	0	0	3	down
AT4G24160	1	1	1	0	0	0	3	down
AT4G24380	1	1	1	0	0	0	3	down
AT4G25170	1	1	1	0	0	0	3	down
AT4G25810	1	1	0	0	1	1	4	down
AT4G26470	0	1	1	0	1	0	3	down
AT4G27320	1	1	0	0	1	0	3	down
AT4G27940	1	1	1	0	0	0	3	down
AT4G28860	1	1	1	0	0	0	3	down
AT4G30097	1	1	1	0	1	0	4	down
AT4G30430	1	1	1	0	0	0	3	down
AT4G31210	1	1	1	0	0	0	3	down
AT4G34990	1	0	1	0	1	0	3	down
AT4G37900	1	1	1	0	0	0	3	down
AT4G37910	1	1	1	0	0	0	3	down
AT4G38790	1	1	1	0	0	0	3	down
AT4G38810	0	1	1	0	1	0	3	down
AT5G02480	1	0	1	0	1	0	3	down
AT5G03340	1	1	1	0	0	0	3	down
AT5G04410	1	1	1	0	0	0	3	down
AT5G07440	0	1	1	0	1	0	3	down
AT5G08560	1	1	1	0	0	0	3	down
AT5G09590	1	1	1	0	0	0	3	down
AT5G10490	1	1	1	0	0	0	3	down
AT5G11200	1	1	1	0	0	0	3	down
AT5G11700	1	1	0	0	1	0	3	down
AT5G11850	1	1	0	0	1	0	3	down
AT5G12260	1	1	1	0	0	0	3	down
AT5G13190	1	1	1	0	0	0	3	down
AT5G14730	1	1	1	0	0	0	3	down
AT5G15090	1	1	1	0	0	0	3	down
AT5G16010	1	1	1	0	0	0	3	down
AT5G16650	0	1	1	1	0	0	3	down
AT5G16660	1	1	1	0	0	0	3	down
AT5G17020	1	1	1	0	0	0	3	down
AT5G17330	1	1	0	0	1	1	4	down
AT5G17650	1	1	1	0	0	0	3	down
AT5G17760	0	1	1	0	1	0	3	down
AT5G17980	0	1	1	0	1	0	3	down
AT5G18400	1	1	1	0	0	0	3	down
AT5G19200	1	1	0	0	1	0	3	down
AT5G20830	0	1	1	0	1	0	3	down
AT5G22850	1	1	0	0	1	0	3	down
AT5G24360	1	1	1	0	0	0	3	down
AT5G24640	1	1	1	0	0	0	3	down
AT5G25250	0	1	0	0	1	1	3	down
AT5G25930	0	0	1	0	1	1	3	down
AT5G26283	1	1	1	0	0	0	3	down
AT5G27920	0	1	1	0	0	1	3	down
AT5G35840	1	1	1	0	0	0	3	down
AT5G37740	0	1	1	0	1	1	4	down
AT5G39580	0	0	1	0	1	1	3	down
AT5G40000	1	1	1	0	0	0	3	down
AT5G40670	1	1	1	0	0	0	3	down
AT5G45190	1	1	1	0	0	0	3	down
AT5G46780	1	1	0	1	0	0	3	down
AT5G47010	1	1	1	0	0	0	3	down
AT5G49910	1	1	1	0	0	0	3	down
AT5G52660	1	1	1	0	0	0	3	down
AT5G53820	0	1	0	1	1	0	3	down
AT5G54100	1	1	1	0	0	0	3	down
AT5G54490	1	1	1	0	0	0	3	down
AT5G55200	1	1	1	0	0	0	3	down
AT5G55970	1	1	1	0	0	0	3	down
AT5G56030	1	1	1	0	0	0	3	down
AT5G56350	1	1	1	0	0	0	3	down
AT5G58120	1	1	1	0	0	0	3	down
AT5G58787	1	1	1	0	0	0	3	down
AT5G59820	1	1	1	0	0	0	3	down
AT5G61820	1	1	1	0	0	0	3	down
AT5G62520	1	1	1	0	0	0	3	down
AT5G64220	1	1	0	0	1	0	3	down
AT5G65110	1	1	1	0	0	0	3	down
AT5G66480	1	1	1	0	0	0	3	down
AT5G67100	0	1	1	0	1	0	3	down
ATCG00170	0	0	1	1	1	0	3	down
ATCG00180	0	0	1	1	1	0	3	down
Novel00039	0	1	1	0	1	0	3	down
Novel00260	1	1	1	0	0	0	3	down
Novel00275	1	1	1	0	0	0	3	down
AT1G01370	1	1	1	0	0	0	3	up
AT1G03310	1	1	1	0	0	0	3	up
AT1G04760	1	1	1	0	0	0	3	up
AT1G05440	1	1	1	0	0	0	3	up
AT1G08190	1	1	1	0	0	0	3	up
AT1G10760	1	1	0	1	0	0	3	up
AT1G12980	1	1	0	0	1	0	3	up
AT1G13380	0	1	1	0	1	0	3	up
AT1G15210	0	1	1	1	0	0	3	up
AT1G15772	1	1	1	0	0	0	3	up
AT1G18360	1	1	1	0	0	0	3	up
AT1G19340	1	1	1	0	0	0	3	up
AT1G19690	1	1	1	0	0	0	3	up
AT1G20480	1	1	1	0	0	0	3	up
AT1G23790	1	1	1	0	0	0	3	up
AT1G30490	0	1	1	1	0	0	3	up
AT1G30970	1	1	1	0	0	0	3	up
AT1G31320	1	1	0	0	1	0	3	up
AT1G32060	1	1	0	0	1	0	3	up
AT1G32172	1	1	1	0	0	0	3	up
AT1G33470	0	1	1	0	1	0	3	up
AT1G33615	1	1	1	0	0	0	3	up
AT1G35720	1	1	0	1	1	0	4	up
AT1G36670	0	1	1	0	1	0	3	up
AT1G44608	1	1	1	0	0	0	3	up
AT1G44780	1	1	1	0	0	0	3	up
AT1G47240	0	1	1	0	1	0	3	up
AT1G49330	1	1	1	0	0	0	3	up
AT1G49630	1	1	1	0	0	0	3	up
AT1G52940	1	1	1	0	0	0	3	up
AT1G53542	1	1	0	0	1	0	3	up
AT1G62250	1	1	1	0	0	0	3	up
AT1G62420	0	1	1	0	1	0	3	up
AT1G62870	1	1	1	0	0	0	3	up
AT1G67035	1	1	1	0	0	0	3	up
AT1G68185	1	1	1	0	0	0	3	up
AT1G68560	0	1	0	1	1	0	3	up
AT1G68585	1	1	1	0	0	0	3	up
AT1G69310	1	1	1	0	0	0	3	up
AT1G74453	1	1	0	0	1	0	3	up
AT1G74456	1	1	0	0	1	0	3	up
AT1G75920	1	1	1	0	0	0	3	up
AT1G76780	1	1	1	0	0	0	3	up
AT1G78680	1	1	0	1	0	0	3	up
AT1G78815	1	1	1	0	0	0	3	up
AT1G79330	1	1	1	0	0	0	3	up
AT1G79915	1	1	1	0	0	0	3	up
AT2G01570	1	1	1	0	0	0	3	up
AT2G02990	1	1	0	1	0	0	3	up
AT2G04135	0	1	1	0	1	0	3	up
AT2G05914	1	1	1	0	0	0	3	up
AT2G06335	1	1	1	0	0	0	3	up
AT2G07042	1	1	1	0	0	0	3	up
AT2G12040	1	1	1	0	0	0	3	up
AT2G16270	1	1	1	0	0	0	3	up
AT2G17340	1	1	1	0	0	0	3	up
AT2G18735	1	1	1	0	0	0	3	up
AT2G19400	1	1	1	0	0	0	3	up
AT2G20725	1	1	1	0	0	0	3	up
AT2G22240	0	1	1	1	0	0	3	up
AT2G25060	1	1	1	0	0	0	3	up
AT2G26130	1	1	1	0	0	0	3	up
AT2G27840	1	1	0	0	1	0	3	up
AT2G29550	0	1	1	1	0	0	3	up
AT2G36380	0	1	1	0	1	0	3	up
AT2G36390	1	1	1	0	0	0	3	up
AT2G38160	1	1	1	0	0	0	3	up
AT2G40640	1	1	1	0	0	0	3	up
AT2G44850	1	1	1	0	0	0	3	up
AT2G45930	1	1	0	0	1	0	3	up
AT3G03980	1	1	1	0	0	0	3	up
AT3G04510	1	1	1	0	0	0	3	up
AT3G05330	1	1	1	0	0	0	3	up
AT3G05685	1	1	1	0	0	0	3	up
AT3G14240	0	1	1	1	0	0	3	up
AT3G16750	1	1	1	0	0	0	3	up
AT3G16870	1	1	0	0	1	0	3	up
AT3G17950	1	1	1	0	0	0	3	up
AT3G18490	1	1	0	1	0	0	3	up
AT3G23670	1	1	1	0	0	0	3	up
AT3G25980	1	1	1	0	0	0	3	up
AT3G26770	1	1	1	0	0	0	3	up
AT3G28899	1	1	0	0	1	0	3	up
AT3G29320	1	1	0	1	0	0	3	up
AT3G29375	1	1	1	0	0	0	3	up
AT3G30830	1	1	1	0	0	0	3	up
AT3G43080	1	1	1	0	0	0	3	up
AT3G44590	1	1	0	0	1	0	3	up
AT3G44770	1	1	1	0	0	0	3	up
AT3G46550	1	1	1	0	0	0	3	up
AT3G47370	1	1	0	0	1	0	3	up
AT3G49750	1	1	1	0	0	0	3	up
AT3G49920	1	1	1	0	0	0	3	up
AT3G50825	1	1	0	0	1	0	3	up
AT3G51280	1	1	1	0	0	0	3	up
AT3G51950	1	1	1	0	0	0	3	up
AT3G51960	1	1	1	0	0	0	3	up
AT3G52920	1	1	1	0	0	0	3	up
AT3G55660	1	1	1	0	0	0	3	up
AT3G57110	0	1	1	0	1	0	3	up
AT3G60440	1	1	1	0	0	0	3	up
AT3G62390	1	1	1	0	0	0	3	up
AT4G01070	0	1	1	1	0	0	3	up
AT4G02430	1	1	1	0	0	0	3	up
AT4G04390	1	1	1	0	0	0	3	up
AT4G05640	0	1	1	0	1	0	3	up
AT4G06652	1	1	1	0	0	0	3	up
AT4G06654	0	1	1	0	1	0	3	up
AT4G06686	1	1	1	0	0	0	3	up
AT4G06718	0	1	1	0	1	0	3	up
AT4G08340	1	1	1	0	0	0	3	up
AT4G09180	1	1	1	0	0	0	3	up
AT4G14713	1	1	1	0	0	0	3	up
AT4G14720	1	1	1	0	0	0	3	up
AT4G18570	1	1	1	0	0	0	3	up
AT4G23800	1	1	1	0	0	0	3	up
AT4G24780	1	1	0	0	0	1	3	up
AT4G25600	1	1	1	0	0	0	3	up
AT4G29200	1	1	1	0	0	0	3	up
AT4G32290	1	1	0	1	0	0	3	up
AT4G34555	1	0	1	0	1	0	3	up
AT4G35920	1	1	1	0	0	0	3	up
AT4G37110	1	1	1	0	0	0	3	up
AT4G37890	1	1	1	0	0	0	3	up
AT4G38100	1	1	0	0	1	0	3	up
AT5G01370	1	1	1	0	0	0	3	up
AT5G01910	1	1	1	0	0	0	3	up
AT5G03435	1	1	1	0	0	0	3	up
AT5G03870	1	1	1	0	0	0	3	up
AT5G04590	0	1	0	1	1	0	3	up
AT5G06150	1	1	1	0	0	0	3	up
AT5G06870	0	1	1	1	0	0	3	up
AT5G10930	1	1	1	0	0	0	3	up
AT5G11740	0	1	1	0	1	0	3	up
AT5G12990	0	1	1	0	1	0	3	up
AT5G18690	1	1	1	0	0	0	3	up
AT5G18920	1	1	0	0	1	0	3	up
AT5G19740	1	1	1	0	0	0	3	up
AT5G23570	0	1	1	0	1	0	3	up
AT5G25240	1	1	1	0	0	0	3	up
AT5G26960	1	1	1	0	0	0	3	up
AT5G27560	1	1	1	0	0	0	3	up
AT5G27860	1	1	1	0	0	0	3	up
AT5G28262	1	1	1	0	0	0	3	up
AT5G32515	0	1	1	0	1	0	3	up
AT5G33251	1	1	1	0	0	0	3	up
AT5G34835	1	1	1	0	0	0	3	up
AT5G45700	1	1	1	0	0	0	3	up
AT5G51550	1	1	1	1	0	0	4	up
AT5G51590	0	1	1	0	1	0	3	up
AT5G60930	1	1	1	0	0	0	3	up
ATMG00120	1	1	1	0	0	0	3	up
ATMG00130	1	1	1	0	0	0	3	up
ATMG00140	1	1	1	0	0	0	3	up
ATMG00150	1	1	1	0	0	0	3	up
ATMG00160	1	1	1	0	0	0	3	up
Novel00056	1	1	1	0	0	0	3	up
Novel00066	1	1	1	0	0	0	3	up
Novel00189	1	1	1	0	0	0	3	up
Novel00240	1	1	1	0	0	0	3	up
Novel00251	1	1	1	0	0	0	3	up
Novel00267	1	1	1	0	0	0	3	up
Novel00277	1	1	1	0	0	0	3	up
Novel00294	1	0	0	0	1	1	3	up

### Sheet: Sheet1
Analysis Type:	PANTHER Overrepresentation Test (Released 20221013)
Annotation Version and Release Date:	GO Ontology database DOI: 10.5281/zenodo.6799722 Released 2022-07-01
Analyzed List:	upload_1 (Arabidopsis thaliana)
Reference List:	Arabidopsis thaliana (all genes in database)
Test Type:	FISHER
Correction:	FDR
GO biological process complete	Arabidopsis thaliana - REFLIST (27430)	upload_1 (229)	upload_1 (expected)	upload_1 (over/under)	upload_1 (fold Enrichment)	upload_1 (raw P-value)	upload_1 (FDR)
mitochondria-nucleus signaling pathway (GO:0031930)	12	4	0.1	+	39.93	7.7e-06	0.0013
ATP generation from ADP (GO:0006757)	54	5	0.45	+	11.09	0.00013	0.0156
glycolytic process (GO:0006096)	54	5	0.45	+	11.09	0.00013	0.0153
ADP metabolic process (GO:0046031)	56	5	0.47	+	10.69	0.000152	0.0172
purine ribonucleoside diphosphate metabolic process (GO:0009179)	56	5	0.47	+	10.69	0.000152	0.0169
purine nucleoside diphosphate metabolic process (GO:0009135)	56	5	0.47	+	10.69	0.000152	0.0166
ribonucleoside diphosphate metabolic process (GO:0009185)	61	5	0.51	+	9.82	0.000221	0.0228
nucleoside diphosphate phosphorylation (GO:0006165)	62	5	0.52	+	9.66	0.000237	0.024
response to hydrogen peroxide (GO:0042542)	76	6	0.63	+	9.46	6.25e-05	0.00836
disaccharide metabolic process (GO:0005984)	78	6	0.65	+	9.21	7.16e-05	0.00936
nucleotide phosphorylation (GO:0046939)	66	5	0.55	+	9.07	0.000311	0.03
cellular response to hypoxia (GO:0071456)	239	18	2	+	9.02	6.05e-12	4.45e-09
cellular response to decreased oxygen levels (GO:0036294)	241	18	2.01	+	8.95	6.89e-12	4.51e-09
cellular response to oxygen levels (GO:0071453)	242	18	2.02	+	8.91	7.35e-12	4.33e-09
cellular response to topologically incorrect protein (GO:0035967)	68	5	0.57	+	8.81	0.000354	0.0336
response to topologically incorrect protein (GO:0035966)	71	5	0.59	+	8.44	0.000427	0.0386
oligosaccharide metabolic process (GO:0009311)	88	6	0.73	+	8.17	0.000134	0.0154
response to hypoxia (GO:0001666)	323	20	2.7	+	7.42	1.12e-11	6e-09
response to decreased oxygen levels (GO:0036293)	331	20	2.76	+	7.24	1.7e-11	8.34e-09
response to oxygen levels (GO:0070482)	333	20	2.78	+	7.19	1.88e-11	8.53e-09
ribonucleoside triphosphate metabolic process (GO:0009199)	117	6	0.98	+	6.14	0.000573	0.0496
response to reactive oxygen species (GO:0000302)	165	8	1.38	+	5.81	0.000102	0.0128
response to heat (GO:0009408)	299	12	2.5	+	4.81	1.22e-05	0.002
protein folding (GO:0006457)	201	8	1.68	+	4.77	0.000371	0.0346
response to metal ion (GO:0010038)	253	10	2.11	+	4.73	7.38e-05	0.00944
response to salt stress (GO:0009651)	622	20	5.19	+	3.85	4.62e-07	9.07e-05
cellular response to stress (GO:0033554)	1215	39	10.14	+	3.84	9.3e-13	7.82e-10
response to osmotic stress (GO:0006970)	894	27	7.46	+	3.62	1.42e-08	3.98e-06
response to oxidative stress (GO:0006979)	613	18	5.12	+	3.52	6e-06	0.00104
cellular response to chemical stimulus (GO:0070887)	2047	59	17.09	+	3.45	4.13e-17	4.86e-14
response to alcohol (GO:0097305)	1194	34	9.97	+	3.41	6.81e-10	2.36e-07
response to abscisic acid (GO:0009737)	1073	29	8.96	+	3.24	4.19e-08	8.8e-06
cellular response to organic substance (GO:0071310)	1550	35	12.94	+	2.7	1.14e-07	2.31e-05
response to inorganic substance (GO:0010035)	2111	47	17.62	+	2.67	7.61e-10	2.49e-07
cellular response to stimulus (GO:0051716)	3873	85	32.33	+	2.63	7.44e-18	1.09e-14
response to temperature stimulus (GO:0009266)	866	19	7.23	+	2.63	0.000157	0.0168
cellular response to oxygen-containing compound (GO:1901701)	1140	24	9.52	+	2.52	3.99e-05	0.00588
response to stress (GO:0006950)	5286	111	44.13	+	2.52	4.15e-23	1.22e-19
response to bacterium (GO:0009617)	1242	26	10.37	+	2.51	2.06e-05	0.0031
response to chemical (GO:0042221)	5053	105	42.19	+	2.49	5.96e-21	1.17e-17
response to water (GO:0009415)	1073	22	8.96	+	2.46	0.000123	0.0151
defense response to bacterium (GO:0042742)	1029	21	8.59	+	2.44	0.000187	0.0197
signal transduction (GO:0007165)	2411	49	20.13	+	2.43	6.4e-09	1.88e-06
response to water deprivation (GO:0009414)	1000	20	8.35	+	2.4	0.000521	0.0464
response to abiotic stimulus (GO:0009628)	4114	82	34.35	+	2.39	1.11e-14	1.09e-11
response to acid chemical (GO:0001101)	1106	22	9.23	+	2.38	0.000256	0.0251
response to external biotic stimulus (GO:0043207)	2471	49	20.63	+	2.38	1.98e-08	5.29e-06
response to other organism (GO:0051707)	2471	49	20.63	+	2.38	1.98e-08	5.06e-06
response to biotic stimulus (GO:0009607)	2473	49	20.65	+	2.37	2e-08	4.9e-06
signaling (GO:0023052)	2474	49	20.65	+	2.37	2.01e-08	4.73e-06
biological process involved in interspecies interaction between organisms (GO:0044419)	2487	49	20.76	+	2.36	2.17e-08	4.92e-06
response to lipid (GO:0033993)	1935	38	16.15	+	2.35	9.83e-07	0.000187
response to oxygen-containing compound (GO:1901700)	3087	60	25.77	+	2.33	4.02e-10	1.48e-07
cellular response to endogenous stimulus (GO:0071495)	1194	23	9.97	+	2.31	0.000242	0.0241
response to organic substance (GO:0010033)	3506	67	29.27	+	2.29	5.77e-11	2.43e-08
cellular response to hormone stimulus (GO:0032870)	1158	22	9.67	+	2.28	0.000392	0.036
cell communication (GO:0007154)	2688	51	22.44	+	2.27	3.82e-08	8.33e-06
response to external stimulus (GO:0009605)	2967	56	24.77	+	2.26	6.15e-09	1.9e-06
defense response to other organism (GO:0098542)	2116	39	17.67	+	2.21	4.69e-06	0.000836
regulation of response to stimulus (GO:0048583)	1336	24	11.15	+	2.15	0.000533	0.0468
defense response (GO:0006952)	2441	43	20.38	+	2.11	3.61e-06	0.000663
response to stimulus (GO:0050896)	9304	157	77.67	+	2.02	2.4e-26	1.41e-22
response to endogenous stimulus (GO:0009719)	2542	42	21.22	+	1.98	1.94e-05	0.00309
response to hormone (GO:0009725)	2508	41	20.94	+	1.96	4.34e-05	0.00623
regulation of cellular process (GO:0050794)	6205	79	51.8	+	1.53	4.75e-05	0.0065
regulation of biological process (GO:0050789)	7518	93	62.76	+	1.48	1.98e-05	0.00307
biological regulation (GO:0065007)	8223	98	68.65	+	1.43	4.6e-05	0.00645
cellular process (GO:0009987)	14852	172	123.99	+	1.39	8.82e-11	3.46e-08
