## Supplemental Table 5 for "Arabidopsis cell suspension culture and RNA sequencing reveal regulatory networks underlying plant programmed cell death"

### Sheet: 401_downregulated_TFDB
TF	Background_all	Background_bind	Query_all	Query_bind	p_value	q_value	Gene Name
AT1G19040	28775	852	232	25	7.123e-09	4.038e-06	NAC TF
AT1G32870	28775	1088	232	26	2.448e-07	6.939e-05	ANAC013
AT1G34180	28775	841	232	22	3.857e-07	7.29e-05	ANAC016
AT4G25470	28775	493	232	16	6.164e-07	8.18e-05	CBF2
AT5G61620	28775	447	232	15	8.178e-07	8.18e-05	MYB TF
AT4G36160	28775	624	232	18	8.657e-07	8.18e-05	ANAC076
AT5G39610	28775	648	232	18	1.511e-06	0.0001224	NAC TF
AT4G18880	28775	513	232	15	4.801e-06	0.0003231	CBF4
AT5G51990	28775	577	232	16	5.128e-06	0.0003231	ANAC069
AT4G01550	28775	712	232	18	5.878e-06	0.0003333
AT1G12610	28775	473	232	14	7.847e-06	0.0004045
AT3G15170	28775	835	232	19	1.608e-05	0.0007599
AT4G00250	28775	412	232	12	3.355e-05	0.001428
AT5G56840	28775	414	232	12	3.526e-05	0.001428
AT5G43840	28775	545	232	14	4.065e-05	0.001536
AT2G22300	28775	433	232	12	5.573e-05	0.001975
AT1G34190	28775	919	232	19	6.147e-05	0.00205
AT4G25490	28775	651	232	15	8.576e-05	0.002555
AT5G62020	28775	517	232	13	8.721e-05	0.002555
AT3G15510	28775	1103	232	21	9.408e-05	0.002555
AT3G09735	28775	589	232	14	9.677e-05	0.002555
AT3G17730	28775	730	232	16	9.915e-05	0.002555
AT3G10480	28775	813	232	17	0.0001166	0.002875
AT3G02990	28775	602	232	14	0.0001229	0.002904
AT1G19000	28775	471	232	12	0.0001291	0.002928
AT3G18400	28775	688	232	15	0.0001614	0.003425
AT1G12260	28775	418	232	11	0.0001631	0.003425
AT3G10500	28775	1088	232	20	0.0002128	0.004017
AT2G24430	28775	635	232	14	0.0002187	0.004017
AT3G22830	28775	636	232	14	0.0002224	0.004017
AT3G16280	28775	708	232	15	0.0002226	0.004017
AT3G60490	28775	499	232	12	0.0002267	0.004017
AT1G66420	28775	376	232	10	0.0002594	0.004457
AT1G46264	28775	672	232	14	0.0003973	0.006626
AT1G02230	28775	677	232	14	0.0004291	0.006873
AT5G47390	28775	467	232	11	0.0004447	0.006873
AT4G11660	28775	607	232	13	0.0004485	0.006873
AT3G10580	28775	412	232	10	0.0005587	0.008212
AT2G32460	28775	1089	232	19	0.0005648	0.008212
AT5G16820	28775	553	232	12	0.0005987	0.008486
AT1G51700	28775	4867	232	58	0.0006318	0.008737
AT4G25480	28775	728	232	14	0.0008993	0.01175
AT4G38620	28775	728	232	14	0.0008993	0.01175
AT2G23340	28775	886	232	16	0.0009117	0.01175
AT1G77200	28775	656	232	13	0.0009519	0.01199
AT1G70000	28775	379	232	9	0.001081	0.01332
AT4G32800	28775	603	232	12	0.001313	0.01555
AT4G01540	28775	458	232	10	0.001316	0.01555
AT1G65910	28775	1005	232	17	0.001406	0.01626
AT2G36270	28775	1997	232	28	0.001547	0.01754
AT1G59750	28775	338	232	8	0.001787	0.01987
AT1G19210	28775	1562	232	23	0.001924	0.02098
AT1G06180	28775	957	232	16	0.002068	0.02176
AT1G63030	28775	162	232	5	0.002072	0.02176
AT5G64220	28775	487	232	10	0.002129	0.02195
AT3G12820	28775	883	232	15	0.002286	0.02315
AT5G62320	28775	810	232	14	0.002537	0.02523
AT4G34590	28775	1243	232	19	0.002722	0.02538
AT5G09410	28775	736	232	13	0.002756	0.02538
AT1G79180	28775	1245	232	19	0.002772	0.02538
AT5G62940	28775	4634	232	53	0.002785	0.02538
AT3G10800	28775	1888	232	26	0.002786	0.02538
AT5G46590	28775	1072	232	17	0.00282	0.02538
AT1G16490	28775	993	232	16	0.003018	0.02634
AT3G03200	28775	1079	232	17	0.00302	0.02634
AT3G56850	28775	2002	232	27	0.003184	0.02718
AT1G71930	28775	369	232	8	0.003211	0.02718
AT5G64060	28775	835	232	14	0.003369	0.02809
AT2G38340	28775	840	232	14	0.00356	0.02925
AT1G52890	28775	309	232	7	0.003759	0.03045
AT5G11260	28775	1201	232	18	0.004143	0.03302
AT2G44940	28775	940	232	15	0.004193	0.03302
AT5G60850	28775	1296	232	19	0.004333	0.03328
AT4G36730	28775	1760	232	24	0.004344	0.03328
AT1G49480	28775	7749	232	80	0.004409	0.03333
AT4G17980	28775	1035	232	16	0.00456	0.0337
AT3G49530	28775	463	232	9	0.004576	0.0337
AT2G15740	28775	2159	232	28	0.004755	0.03456
AT3G62420	28775	1225	232	18	0.005103	0.03663
AT2G42400	28775	200	232	5	0.005812	0.0412
AT1G69570	28775	6484	232	68	0.006354	0.04401
AT1G45249	28775	2009	232	26	0.006364	0.04401
AT3G50410	28775	5262	232	57	0.006457	0.04411
AT5G58900	28775	413	232	8	0.006619	0.04439
AT2G18160	28775	1443	232	20	0.006726	0.04439
AT1G74840	28775	490	232	9	0.006733	0.04439
AT5G16600	28775	650	232	11	0.006813	0.0444
AT5G25810	28775	1083	232	16	0.007062	0.0455
AT1G29160	28775	3454	232	40	0.007151	0.04556
AT1G36060	28775	1654	232	22	0.007871	0.04959
AT5G15830	28775	1472	232	20	0.008337	0.05195
AT1G32150	28775	1960	232	25	0.008671	0.05344
AT3G24520	28775	434	232	8	0.009001	0.05487
AT3G45610	28775	2784	232	33	0.009566	0.0577
AT3G11020	28775	1494	232	20	0.009759	0.05824
AT1G76870	28775	1123	232	16	0.009909	0.05853
AT2G25000	28775	521	232	9	0.0101	0.05906
AT5G45580	28775	444	232	8	0.01034	0.05983
AT3G47500	28775	2095	232	26	0.01077	0.06167
AT5G66300	28775	867	232	13	0.0111	0.06294
AT1G78080	28775	783	232	12	0.01146	0.06433
AT5G40330	28775	703	232	11	0.01217	0.06708
AT1G01250	28775	1057	232	15	0.01219	0.06708
AT1G32240	28775	310	232	6	0.01327	0.07215
AT5G07100	28775	799	232	12	0.01336	0.07215
AT4G16150	28775	715	232	11	0.01374	0.07351
AT2G31220	28775	892	232	13	0.01392	0.07375
AT2G35530	28775	1945	232	24	0.01438	0.07551
AT1G25340	28775	316	232	6	0.0146	0.07568
AT5G14340	28775	636	232	10	0.01468	0.07568
AT4G06746	28775	906	232	13	0.01572	0.0803
AT5G22990	28775	1667	232	21	0.01615	0.08174
AT3G61120	28775	824	232	12	0.01681	0.08434
AT4G33280	28775	1199	232	16	0.01779	0.08728
AT3G23250	28775	1487	232	19	0.01782	0.08728
AT1G32510	28775	1013	232	14	0.0179	0.08728
AT5G52660	28775	743	232	11	0.01801	0.08728
AT2G41690	28775	490	232	8	0.01851	0.08894
AT1G49010	28775	491	232	8	0.01873	0.08923
AT4G01680	28775	1304	232	17	0.01906	0.09008
AT4G34000	28775	663	232	10	0.01933	0.09057
AT5G04760	28775	339	232	6	0.02059	0.0952
AT2G20110	28775	848	232	12	0.02072	0.0952
AT3G12130	28775	1317	232	17	0.02082	0.0952
AT5G02840	28775	587	232	9	0.0214	0.09708
AT5G28770	28775	1325	232	17	0.02196	0.09882
AT1G75390	28775	1230	232	16	0.02214	0.09886
AT5G52020	28775	772	232	11	0.02341	0.1037
AT5G45300	28775	1052	232	14	0.02411	0.1053
AT5G66940	28775	6308	232	63	0.02414	0.1053
AT2G01060	28775	277	232	5	0.02532	0.1096
AT4G38910	28775	7371	232	72	0.02601	0.1117
AT3G12730	28775	439	232	7	0.02668	0.1138
AT3G59060	28775	702	232	10	0.02785	0.1179
AT1G18330	28775	705	232	10	0.02861	0.1201
AT5G17430	28775	11341	232	105	0.02959	0.1234
AT5G17300	28775	711	232	10	0.03016	0.1248
AT4G01280	28775	625	232	9	0.03107	0.1277
AT1G18570	28775	811	232	11	0.03245	0.132
AT3G09600	28775	720	232	10	0.03259	0.132
AT2G27300	28775	907	232	12	0.03319	0.1335
AT2G20400	28775	297	232	5	0.03392	0.1354
AT5G53950	28775	824	232	11	0.03596	0.1425
AT1G64620	28775	2757	232	30	0.03656	0.1425
AT3G61250	28775	735	232	10	0.03696	0.1425
AT1G02250	28775	736	232	10	0.03726	0.1425
AT2G46270	28775	1816	232	21	0.03734	0.1425
AT3G10490	28775	1019	232	13	0.03751	0.1425
AT2G28810	28775	4746	232	48	0.03764	0.1425
AT2G04038	28775	1214	232	15	0.0377	0.1425
AT1G42990	28775	308	232	5	0.03936	0.1468
AT1G73730	28775	308	232	5	0.03936	0.1468
AT5G29000	28775	309	232	5	0.03988	0.1473
AT3G46640	28775	391	232	6	0.04	0.1473
AT2G21900	28775	1034	232	13	0.04153	0.1519
AT4G21030	28775	2364	232	26	0.04214	0.1521
AT5G08520	28775	482	232	7	0.04254	0.1521
AT4G38000	28775	6733	232	65	0.04259	0.1521
AT1G09530	28775	1234	232	15	0.04264	0.1521
AT1G46768	28775	1743	232	20	0.04345	0.154
AT1G67710	28775	242	232	4	0.0469	0.1652
AT5G10280	28775	407	232	6	0.04778	0.1672

### Sheet: 401_upregulated_TFDB
TF	Background_all	Background_bind	Query_all	Query_bind	p_value	q_value	Gene Name
AT5G02320	28775	599	140	14	2.505e-07	0.000134	MYB3R5
AT5G58850	28775	331	140	10	7.168e-07	0.0001918	MYB119
AT3G27785	28775	338	140	9	6.517e-06	0.001162	MYB118
AT2G02820	28775	960	140	15	1.862e-05	0.002491	MYB88
AT4G36930	28775	1240	140	17	3.412e-05	0.003651	SPT, bHLH TF
AT5G11510	28775	711	140	12	4.648e-05	0.004144	MYB3R4
AT4G14770	28775	888	140	13	0.0001146	0.007509	TCX2
AT4G36730	28775	1760	140	20	0.0001237	0.007509	GBF1
AT4G14410	28775	679	140	11	0.0001263	0.007509	bHLH104
AT5G61270	28775	1409	140	17	0.0001721	0.009208	PIF7 (bHLH)
AT2G46510	28775	117	140	4	0.0002747	0.01336
AT4G32730	28775	648	140	10	0.000342	0.01525
AT2G46270	28775	1816	140	19	0.0005129	0.02111
AT5G48560	28775	142	140	4	0.0006668	0.02548
AT3G20840	28775	402	140	7	0.0008145	0.02869
AT3G27010	28775	841	140	11	0.000861	0.02869
AT3G15210	28775	2196	140	21	0.00094	0.02869
AT1G59640	28775	1493	140	16	0.0009653	0.02869
AT5G08130	28775	917	140	11	0.00179	0.05041
AT1G14580	28775	1591	140	16	0.001907	0.05099
AT4G36740	28775	365	140	6	0.002122	0.05099
AT5G65310	28775	278	140	5	0.002457	0.05099
AT3G22780	28775	831	140	10	0.002537	0.05099
AT3G23210	28775	1779	140	17	0.002538	0.05099
AT3G22170	28775	834	140	10	0.002608	0.05099
AT4G17490	28775	2853	140	24	0.002688	0.05099
AT1G72010	28775	719	140	9	0.00279	0.05099
AT1G19350	28775	1372	140	14	0.002853	0.05099
AT5G67000	28775	1953	140	18	0.002977	0.05099
AT1G69780	28775	291	140	5	0.003079	0.05099
AT5G62470	28775	981	140	11	0.003107	0.05099
AT2G01570	28775	8523	140	56	0.003252	0.05099
AT2G46680	28775	397	140	6	0.00338	0.05099
AT1G74650	28775	863	140	10	0.00338	0.05099
AT2G43010	28775	1264	140	13	0.003507	0.05099
AT2G31230	28775	2758	140	23	0.003603	0.05099
AT5G38860	28775	1004	140	11	0.003739	0.05099
AT5G08330	28775	754	140	9	0.003902	0.05099
AT3G01220	28775	306	140	5	0.003934	0.05099
AT1G03800	28775	3427	140	27	0.003986	0.05099
AT4G15090	28775	886	140	10	0.004116	0.05099
AT5G29000	28775	309	140	5	0.004125	0.05099
AT2G20180	28775	1571	140	15	0.004145	0.05099
AT2G24260	28775	640	140	8	0.004193	0.05099
AT1G69690	28775	775	140	9	0.004722	0.05557
AT1G69010	28775	1036	140	11	0.004787	0.05557
AT5G03790	28775	320	140	5	0.004882	0.05557
AT3G28910	28775	1045	140	11	0.005121	0.05708
AT5G51190	28775	2702	140	22	0.005733	0.06066
AT1G32640	28775	75	140	2	0.005895	0.06066
AT4G16430	28775	75	140	2	0.005895	0.06066
AT2G01930	28775	8742	140	56	0.005896	0.06066
AT1G75080	28775	685	140	8	0.006467	0.06524
AT1G55110	28775	1362	140	13	0.006694	0.06524
AT3G47620	28775	689	140	8	0.006707	0.06524
AT1G32150	28775	1960	140	17	0.006918	0.066
AT5G25190	28775	3239	140	25	0.007032	0.066
AT1G78700	28775	699	140	8	0.007339	0.06763
AT5G07310	28775	2763	140	22	0.007458	0.06763
AT4G24470	28775	1383	140	13	0.007613	0.06789
AT4G36780	28775	707	140	8	0.007876	0.06908
AT4G34410	28775	1699	140	15	0.008598	0.07419
AT1G45249	28775	2009	140	17	0.008825	0.07494
AT1G03840	28775	1423	140	13	0.009642	0.0806
AT2G44840	28775	1878	140	16	0.009882	0.08133
AT3G46070	28775	1886	140	16	0.01028	0.08289
AT3G10800	28775	1888	140	16	0.01038	0.08289
AT2G20570	28775	624	140	7	0.01153	0.08957
AT1G72740	28775	2709	140	21	0.01165	0.08957
AT1G28370	28775	2878	140	22	0.01188	0.08957
AT1G28160	28775	2714	140	21	0.01189	0.08957
AT3G23220	28775	2882	140	22	0.01206	0.08962
AT1G68550	28775	2887	140	22	0.0123	0.09011
AT5G42520	28775	7334	140	47	0.01251	0.09045
AT5G15830	28775	1472	140	13	0.01268	0.09048
AT5G66730	28775	1332	140	12	0.01326	0.09336
AT2G35530	28775	1945	140	16	0.01362	0.09395
AT1G72360	28775	2750	140	21	0.0137	0.09395
AT5G45300	28775	1052	140	10	0.01395	0.09448
AT1G53910	28775	2596	140	20	0.01425	0.09531
AT5G18560	28775	2769	140	21	0.01474	0.09735
AT4G17460	28775	298	140	4	0.01548	0.101
AT4G18450	28775	2956	140	22	0.01593	0.1024
AT5G66700	28775	301	140	4	0.0161	0.1024
AT4G18890	28775	935	140	9	0.01627	0.1024
AT2G02080	28775	1523	140	13	0.0166	0.1033
AT2G36270	28775	1997	140	16	0.01724	0.1057
AT1G70920	28775	307	140	4	0.01738	0.1057
AT3G56850	28775	2002	140	16	0.01762	0.1059
AT5G03150	28775	1706	140	14	0.01916	0.1139
AT5G04340	28775	210	140	3	0.01958	0.1151
AT5G63260	28775	829	140	8	0.02034	0.1183
AT2G22430	28775	323	140	4	0.02112	0.1198
AT3G09230	28775	323	140	4	0.02112	0.1198
AT5G67450	28775	1269	140	11	0.02128	0.1198
AT3G24050	28775	2715	140	20	0.02238	0.1237
AT3G60530	28775	706	140	7	0.02243	0.1237
AT2G18160	28775	1443	140	12	0.02392	0.1306
AT4G01680	28775	1304	140	11	0.0256	0.1371
AT2G02540	28775	340	140	4	0.02563	0.1371
AT5G18450	28775	2603	140	19	0.0273	0.1433
AT1G53170	28775	2941	140	21	0.02731	0.1433
AT5G28770	28775	1325	140	11	0.02848	0.148
AT2G18300	28775	610	140	6	0.02999	0.1543
AT2G40220	28775	891	140	8	0.03044	0.1551
AT2G37590	28775	1664	140	13	0.03228	0.1629
AT4G38910	28775	7371	140	45	0.0331	0.1655
AT2G46590	28775	1204	140	10	0.0334	0.1655
AT1G01260	28775	496	140	5	0.03473	0.1689
AT4G17880	28775	496	140	5	0.03473	0.1689
AT5G52020	28775	772	140	7	0.0354	0.1698
AT1G09770	28775	254	140	3	0.03585	0.1698
AT3G23690	28775	774	140	7	0.03586	0.1698
AT5G47230	28775	3219	140	22	0.03824	0.179
AT1G06070	28775	260	140	3	0.03853	0.179
AT1G09530	28775	1234	140	10	0.03881	0.179
AT3G13810	28775	2220	140	16	0.04176	0.1895
AT1G17950	28775	267	140	3	0.0418	0.1895
AT2G22750	28775	1106	140	9	0.04406	0.1971
AT4G27950	28775	3444	140	23	0.04421	0.1971
AT1G50640	28775	2752	140	19	0.04498	0.1989
AT5G23280	28775	683	140	6	0.04991	0.2189

### Sheet: 11_downregulated_TFDB
TF	Background_all	Background_bind	Query_all	Query_bind	p_value	q_value	Gene Name
AT1G51700	28775	4867	10	7	2.168e-05	0.003677	DOF1
AT3G50410	28775	5262	10	7	3.933e-05	0.003677	OBP1
AT3G55370	28775	6614	10	7	0.0002215	0.01165	OBP3
AT2G28810	28775	4746	10	6	0.0002492	0.01165	AT2G28810
AT1G12610	28775	473	10	2	0.000486	0.01709	DDF1
AT4G25470	28775	493	10	2	0.0005484	0.01709	CBF2
AT4G01680	28775	1304	10	3	0.0007076	0.018	MYB55
AT5G02460	28775	5662	10	6	0.0007772	0.018	PEAR2
AT5G51990	28775	577	10	2	0.0008665	0.018	CBF4
AT2G20570	28775	624	10	2	0.001087	0.01992	GLK1
AT4G25490	28775	651	10	2	0.001228	0.01992
AT4G28140	28775	2728	10	4	0.001278	0.01992
AT1G19210	28775	1562	10	3	0.001395	0.02006
AT5G66940	28775	6308	10	6	0.001542	0.0206
AT1G36060	28775	1654	10	3	0.001726	0.02152
AT1G29160	28775	3454	10	4	0.003714	0.03858
AT5G42520	28775	7334	10	6	0.003942	0.0388
AT1G21910	28775	2313	10	3	0.005891	0.04335
AT5G67450	28775	1269	10	2	0.008133	0.04598
AT5G60850	28775	1296	10	2	0.00862	0.04598
AT3G12130	28775	1317	10	2	0.009011	0.04598
AT1G72740	28775	2709	10	3	0.01034	0.04654
AT2G01930	28775	8742	10	6	0.0114	0.04959
AT1G69570	28775	6484	10	5	0.01172	0.04963
AT5G62940	28775	4634	10	4	0.01336	0.05197
AT4G38000	28775	6733	10	5	0.01418	0.05198
AT2G37590	28775	1664	10	2	0.01704	0.0569
AT5G22990	28775	1667	10	2	0.01713	0.0569
AT1G12630	28775	1822	10	2	0.02172	0.06013
AT1G77640	28775	1834	10	2	0.02211	0.06013
AT4G38910	28775	7371	10	5	0.02222	0.06013
AT3G46070	28775	1886	10	2	0.02381	0.06013
AT4G31060	28775	1919	10	2	0.02493	0.06016
AT2G40340	28775	3529	10	3	0.02574	0.06016
AT3G20310	28775	3741	10	3	0.03129	0.06611
AT1G71450	28775	3747	10	3	0.03145	0.06611
AT3G50260	28775	2158	10	2	0.0339	0.06611
AT2G15740	28775	2159	10	2	0.03394	0.06611
AT3G13810	28775	2220	10	2	0.03648	0.0678

### Sheet: CD_downregulated_TFDB
TF	Background_all	Background_bind	Query_all	Query_bind	p_value	q_value	Gene Name
AT1G46264	28775	672	15	3	0.0003277	0.04553	HSFB4
AT3G28920	28775	359	15	2	0.0007838	0.04553	HB34
AT2G04880	28775	364	15	2	0.0008159	0.04553	WRKY1/ZAP1
AT1G66600	28775	396	15	2	0.001041	0.04553	WRKY63/ABO3
AT4G18880	28775	513	15	2	0.002185	0.07647	HSFA4A
AT5G16600	28775	650	15	2	0.004262	0.09899	MYB43
AT5G62320	28775	810	15	2	0.007851	0.09899	MYB99
AT3G61120	28775	824	15	2	0.00823	0.09899	AGL13
AT2G38340	28775	840	15	2	0.008675	0.09899	DREB19
AT3G12820	28775	883	15	2	0.009943	0.09899	MYB10
AT2G45650	28775	999	15	2	0.01389	0.09899
AT1G34670	28775	1004	15	2	0.01408	0.09899
AT1G79180	28775	1245	15	2	0.0249	0.09899
AT3G12130	28775	1317	15	2	0.02881	0.09899
AT3G23250	28775	1487	15	2	0.03932	0.1044
AT1G28360	28775	1508	15	2	0.04074	0.1044
AT2G02080	28775	1523	15	2	0.04177	0.1044
AT3G48430	28775	2699	15	3	0.04547	0.109
AT1G06160	28775	1609	15	2	0.04794	0.1126

### Sheet: HS_upregulated_TFDB
TF	Background_all	Background_bind	Query_all	Query_bind	p_value	q_value	Gene Name
AT3G47620	28775	689	20	5	5.366e-06	0.001465	TCP14
AT3G02150	28775	518	20	4	2.299e-05	0.002131	PTF1
AT1G53230	28775	520	20	4	2.342e-05	0.002131	TCP3
AT2G40620	28775	293	20	3	4.487e-05	0.003062	BZIP18
AT1G06850	28775	346	20	3	8.548e-05	0.003895	BZIP52
AT5G23280	28775	683	20	4	8.561e-05	0.003895	TCP7
AT1G72010	28775	719	20	4	0.000109	0.004252	TCP22
AT1G69690	28775	775	20	4	0.0001549	0.004814	TCP15
AT1G67260	28775	779	20	4	0.0001587	0.004814	TCP1
AT1G75240	28775	201	20	2	0.0003507	0.009573	HB33
AT5G08070	28775	576	20	3	0.0005965	0.0148
AT1G06070	28775	260	20	2	0.0007419	0.01611
AT5G51910	28775	616	20	3	0.000767	0.01611
AT1G43700	28775	289	20	2	0.001007	0.01964
AT2G21230	28775	300	20	2	0.001121	0.01984
AT5G08330	28775	754	20	3	0.001621	0.02459
AT4G24470	28775	1383	20	4	0.002155	0.02962
AT1G70000	28775	379	20	2	0.002188	0.02962
AT3G22780	28775	831	20	3	0.002313	0.02962
AT3G27010	28775	841	20	3	0.002415	0.02962
AT2G46680	28775	397	20	2	0.002496	0.02962
AT4G00250	28775	412	20	2	0.002772	0.03153
AT5G61620	28775	447	20	2	0.003487	0.03614
AT1G72050	28775	7113	20	10	0.003574	0.03614
AT2G02820	28775	960	20	3	0.003891	0.03639
AT5G47390	28775	467	20	2	0.003943	0.03639
AT1G74840	28775	490	20	2	0.00451	0.03639
AT1G30210	28775	495	20	2	0.004639	0.03639
AT1G01260	28775	496	20	2	0.004665	0.03639
AT4G17880	28775	496	20	2	0.004665	0.03639
AT5G01380	28775	1052	20	3	0.005387	0.03975
AT5G45300	28775	1052	20	3	0.005387	0.03975
AT1G18960	28775	1785	20	4	0.006462	0.04643
AT2G18300	28775	610	20	2	0.008261	0.05125
AT2G24260	28775	640	20	2	0.009417	0.05556
AT4G36930	28775	1240	20	3	0.009565	0.05556
AT5G67450	28775	1269	20	3	0.01036	0.05642
AT1G35560	28775	673	20	2	0.01079	0.05642
AT4G14410	28775	679	20	2	0.01106	0.05642
AT2G45680	28775	680	20	2	0.0111	0.05642
AT1G75080	28775	685	20	2	0.01132	0.05642
AT1G78700	28775	699	20	2	0.01196	0.05642
AT3G60530	28775	706	20	2	0.01228	0.05642
AT4G36780	28775	707	20	2	0.01233	0.05642
AT3G16280	28775	708	20	2	0.01238	0.05642
AT1G19350	28775	1372	20	3	0.01352	0.05959
AT3G08500	28775	1379	20	3	0.01375	0.05959
AT5G61270	28775	1409	20	3	0.01479	0.06211
AT3G23690	28775	774	20	2	0.01571	0.06234
AT2G45660	28775	12746	20	13	0.0183	0.06603
AT5G63260	28775	829	20	2	0.01885	0.06603
AT2G01930	28775	8742	20	10	0.01885	0.06603
AT4G15090	28775	886	20	2	0.02244	0.06934
AT4G14770	28775	888	20	2	0.02257	0.06934
AT2G40220	28775	891	20	2	0.02277	0.06934
AT5G08130	28775	917	20	2	0.02454	0.07283
AT4G18890	28775	935	20	2	0.02581	0.07577
AT5G38860	28775	1004	20	2	0.03101	0.08518
AT1G69010	28775	1036	20	2	0.03359	0.08571
AT3G28910	28775	1045	20	2	0.03434	0.08601
AT1G10120	28775	1175	20	2	0.04611	0.1039
AT2G46590	28775	1204	20	2	0.04899	0.107

### Sheet: HS_downregulated_TFDB
TF	Background_all	Background_bind	Query_all	Query_bind	p_value	q_value	Gene Name
AT2G42430	28775	911	38	6	0.0001667	0.06303	LBD16
AT2G45420	28775	1218	38	6	0.0009546	0.1618	LBD18
AT4G31920	28775	361	38	3	0.001284	0.1618	RR10
AT1G78700	28775	699	38	4	0.002156	0.1698	BEH4
AT4G36780	28775	707	38	4	0.002265	0.1698	BEH2
AT5G09410	28775	736	38	4	0.002695	0.1698	CAMTA1
AT4G18770	28775	299	38	2	0.007162	0.298	MYB98
AT4G18890	28775	935	38	4	0.007394	0.298	BEH3
AT5G04760	28775	339	38	2	0.01008	0.298	DIV2
AT4G21030	28775	2364	38	7	0.01079	0.298	DOF4.2
AT4G30080	28775	1035	38	4	0.01118	0.298
AT5G04390	28775	1037	38	4	0.01127	0.298
AT3G50060	28775	360	38	2	0.01185	0.298
AT1G66420	28775	376	38	2	0.01332	0.298
AT4G05100	28775	381	38	2	0.01379	0.298
AT4G16150	28775	715	38	3	0.01429	0.298
AT5G05090	28775	410	38	2	0.01675	0.298
AT1G78080	28775	783	38	3	0.0193	0.298
AT2G22300	28775	433	38	2	0.01934	0.298
AT4G01540	28775	458	38	2	0.02239	0.298
AT3G47600	28775	843	38	3	0.02453	0.298
AT4G36900	28775	1281	38	4	0.02574	0.298
AT2G23290	28775	489	38	2	0.02651	0.298
AT1G68200	28775	491	38	2	0.02679	0.298
AT1G01260	28775	496	38	2	0.0275	0.298
AT4G17880	28775	496	38	2	0.0275	0.298
AT1G49560	28775	509	38	2	0.02938	0.298
AT1G08810	28775	892	38	3	0.02939	0.298
AT4G21330	28775	514	38	2	0.03012	0.298
AT5G46350	28775	917	38	3	0.03208	0.298
AT1G29860	28775	934	38	3	0.03399	0.298
AT4G17785	28775	542	38	2	0.03445	0.298
AT1G27730	28775	965	38	3	0.03764	0.298
AT1G80840	28775	973	38	3	0.03861	0.298
AT1G16490	28775	993	38	3	0.04112	0.298
AT3G02990	28775	602	38	2	0.04477	0.298
AT4G10350	28775	604	38	2	0.04513	0.298
AT4G36160	28775	624	38	2	0.0489	0.298
AT5G67300	28775	628	38	2	0.04967	0.298

### Sheet: SA_upregulated_TFDB
TF	Background_all	Background_bind	Query_all	Query_bind	p_value	q_value	Gene Name
AT1G45249	28775	2009	483	66	5.99e-08	3.57e-05	ABF2
AT2G35530	28775	1945	483	63	1.987e-07	4.074e-05	BZIP16
AT3G56850	28775	2002	483	64	2.54e-07	4.074e-05	AREB3
AT3G47620	28775	689	483	31	2.734e-07	4.074e-05	TCP14
AT3G27010	28775	841	483	35	3.509e-07	4.182e-05	TCP20
AT2G45680	28775	680	483	29	1.853e-06	0.0001706	TCP9
AT1G72010	28775	719	483	30	2.004e-06	0.0001706	TCP22
AT1G69690	28775	775	483	31	3.384e-06	0.0002206	TCP15
AT4G36730	28775	1760	483	55	3.45e-06	0.0002206	GBF1
AT5G02320	28775	599	483	26	4.11e-06	0.0002206	MYB3R5
AT2G46270	28775	1816	483	56	4.222e-06	0.0002206
AT2G36270	28775	1997	483	60	4.441e-06	0.0002206
AT5G08330	28775	754	483	30	5.249e-06	0.0002407
AT3G10800	28775	1888	483	57	6.596e-06	0.0002808
AT5G38800	28775	1076	483	37	1.537e-05	0.0006109
AT1G32150	28775	1960	483	57	1.971e-05	0.0007342
AT2G18160	28775	1443	483	45	2.603e-05	0.0009125
AT5G28770	28775	1325	483	42	3.192e-05	0.001013
AT5G11510	28775	711	483	27	3.23e-05	0.001013
AT5G15830	28775	1472	483	45	4.211e-05	0.001255
AT4G32730	28775	648	483	25	4.529e-05	0.001285
AT1G49720	28775	1532	483	46	5.419e-05	0.001468
AT1G67260	28775	779	483	28	6.38e-05	0.001653
AT5G23280	28775	683	483	25	0.0001064	0.002642
AT1G55110	28775	1362	483	41	0.0001223	0.002916
AT1G59640	28775	1493	483	43	0.0002286	0.00524
AT3G23210	28775	1779	483	49	0.0002625	0.005794
AT5G66730	28775	1332	483	39	0.0003038	0.006327
AT1G03840	28775	1423	483	41	0.0003079	0.006327
AT5G51910	28775	616	483	22	0.0003447	0.006712
AT2G02080	28775	1523	483	43	0.0003491	0.006712
AT2G43010	28775	1264	483	37	0.0004202	0.007826
AT4G14770	28775	888	483	28	0.0005643	0.01005
AT4G36930	28775	1240	483	36	0.0005735	0.01005
AT3G30530	28775	1070	483	32	0.0006491	0.01097
AT2G20180	28775	1571	483	43	0.0006629	0.01097
AT5G29000	28775	309	483	13	0.0008074	0.01301
AT4G23750	28775	1497	483	41	0.0008483	0.0133
AT1G69780	28775	291	483	12	0.00139	0.02124
AT1G14580	28775	1591	483	42	0.001521	0.02267
AT5G61270	28775	1409	483	38	0.001646	0.02393
AT3G15030	28775	195	483	9	0.001781	0.02527
AT5G03150	28775	1706	483	44	0.001906	0.02642
AT1G18330	28775	705	483	22	0.002067	0.028
AT5G19790	28775	2508	483	60	0.00219	0.029
AT3G15210	28775	2196	483	53	0.003139	0.04066
AT1G75390	28775	1230	483	33	0.00328	0.04111
AT1G19350	28775	1372	483	36	0.003311	0.04111
AT1G09530	28775	1234	483	33	0.003448	0.04194
AT4G24470	28775	1383	483	36	0.003768	0.04468
AT4G34590	28775	1243	483	33	0.003855	0.04468
AT2G02070	28775	1197	483	32	0.003899	0.04468
AT3G61890	28775	331	483	12	0.004218	0.04743
AT4G34000	28775	663	483	20	0.004439	0.04899
AT2G04038	28775	1214	483	32	0.004806	0.05208
AT4G34410	28775	1699	483	42	0.004991	0.05312
AT1G06160	28775	1609	483	40	0.005412	0.05659
AT3G01220	28775	306	483	11	0.00592	0.06083
AT3G23690	28775	774	483	22	0.006365	0.0643
AT5G65310	28775	278	483	10	0.007716	0.07522
AT1G69490	28775	357	483	12	0.007791	0.07522
AT3G12730	28775	439	483	14	0.007825	0.07522
AT3G20840	28775	402	483	13	0.008544	0.08035
AT5G45580	28775	444	483	14	0.008628	0.08035
AT2G22430	28775	323	483	11	0.008912	0.08172
AT3G62420	28775	1225	483	31	0.009483	0.08563
AT5G15800	28775	450	483	14	0.009677	0.08609
AT1G30210	28775	495	483	15	0.01013	0.08876
AT1G35560	28775	673	483	19	0.01051	0.09082
AT5G58850	28775	331	483	11	0.01068	0.0909
AT2G20400	28775	297	483	10	0.01224	0.1028
AT5G60120	28775	221	483	8	0.01279	0.1058
AT3G45150	28775	607	483	17	0.01502	0.1227
AT1G70920	28775	307	483	10	0.01532	0.1233
AT5G62470	28775	981	483	25	0.01551	0.1233
AT3G59060	28775	702	483	19	0.01595	0.1249
AT1G32240	28775	310	483	10	0.01634	0.1249
AT3G25990	28775	310	483	10	0.01634	0.1249
AT5G17300	28775	711	483	19	0.01802	0.1359
AT3G10113	28775	712	483	19	0.01826	0.136
AT5G08070	28775	576	483	16	0.01852	0.1363
AT5G60970	28775	317	483	10	0.01894	0.1367
AT3G28920	28775	359	483	11	0.01903	0.1367
AT2G01060	28775	277	483	9	0.01931	0.137
AT5G45300	28775	1052	483	26	0.02001	0.1403
AT3G09600	28775	720	483	19	0.02029	0.1404
AT5G11260	28775	1201	483	29	0.0205	0.1404
AT1G74650	28775	863	483	22	0.02076	0.1406
AT4G17490	28775	2853	483	61	0.02111	0.1414
AT3G09230	28775	323	483	10	0.0214	0.1417
AT4G14410	28775	679	483	18	0.0218	0.1428
AT1G75080	28775	685	483	18	0.02359	0.1528
AT4G30980	28775	1168	483	28	0.02409	0.1544
AT2G44840	28775	1878	483	42	0.02446	0.1551
AT4G37790	28775	208	483	7	0.02481	0.1556
AT3G50700	28775	1475	483	34	0.02567	0.1586
AT1G34370	28775	508	483	14	0.02581	0.1586
AT4G18890	28775	935	483	23	0.0272	0.1654
AT5G04760	28775	339	483	10	0.02909	0.1751
AT3G02150	28775	518	483	14	0.02992	0.1784
AT1G01060	28775	523	483	14	0.03216	0.1893
AT3G04070	28775	478	483	13	0.0324	0.1893
AT5G48560	28775	142	483	5	0.03301	0.191
AT5G22220	28775	224	483	7	0.03616	0.2058
AT1G73730	28775	308	483	9	0.03625	0.2058
AT2G46680	28775	397	483	11	0.03716	0.209
AT5G67450	28775	1269	483	29	0.03853	0.2139
AT5G43410	28775	1680	483	37	0.03876	0.2139
AT1G49010	28775	491	483	13	0.03915	0.2141
AT1G77080	28775	1072	483	25	0.04003	0.2169
AT5G25190	28775	3239	483	66	0.04204	0.2245
AT3G22780	28775	831	483	20	0.04261	0.2245
AT4G36900	28775	1281	483	29	0.04267	0.2245
AT3G13810	28775	2220	483	47	0.04294	0.2245
AT3G23240	28775	2382	483	50	0.04355	0.2257
AT5G07310	28775	2763	483	57	0.0449	0.2307
AT4G36740	28775	365	483	10	0.04552	0.2314
AT5G04390	28775	1037	483	24	0.04603	0.2314
AT1G28160	28775	2714	483	56	0.04619	0.2314
AT5G52660	28775	743	483	18	0.04719	0.2344

### Sheet: SA_downregulated_TFDB
TF	Background_all	Background_bind	Query_all	Query_bind	p_value	q_value	Gene Name
AT3G02990	28775	602	630	49	8.477e-16	5.078e-13	HSF1AE
AT5G62020	28775	517	630	42	9.039e-14	2.707e-11	HSFB2A
AT3G09735	28775	589	630	44	4.738e-13	9.46e-11	N/A
AT5G16820	28775	553	630	42	8.848e-13	1.325e-10	HSF3
AT3G22830	28775	636	630	45	1.774e-12	2.125e-10	HSFA6B
AT4G11660	28775	607	630	43	5.091e-12	5.082e-10	HSFB2B
AT5G43840	28775	545	630	38	1.244e-10	1.065e-08	HSFA6A
AT4G18880	28775	513	630	34	3.902e-09	2.921e-07	HSFA4A
AT1G32870	28775	1088	630	53	2.335e-08	1.554e-06	ANAC013
AT3G24520	28775	434	630	29	3.813e-08	2.284e-06	HSFC1
AT1G19040	28775	852	630	43	1.646e-07	8.962e-06
AT1G46264	28775	672	630	36	3.503e-07	1.749e-05
AT2G41690	28775	490	630	29	5.215e-07	2.403e-05
AT1G34180	28775	841	630	41	7.601e-07	3.147e-05
AT2G45660	28775	12746	630	338	7.88e-07	3.147e-05
AT4G36160	28775	624	630	33	1.322e-06	4.951e-05
AT2G01930	28775	8742	630	244	2.608e-06	9.188e-05
AT5G09410	28775	736	630	36	2.995e-06	9.514e-05
AT1G34190	28775	919	630	42	3.018e-06	9.514e-05
AT3G17730	28775	730	630	35	6.23e-06	0.0001866
AT5G17430	28775	11341	630	301	6.931e-06	0.0001977
AT4G38910	28775	7371	630	209	7.609e-06	0.0002072
AT4G01550	28775	712	630	34	8.965e-06	0.0002335
AT2G22300	28775	433	630	24	1.258e-05	0.000314
AT5G39610	28775	648	630	31	1.977e-05	0.0004737
AT3G15170	28775	835	630	37	2.098e-05	0.0004757
AT5G61620	28775	447	630	24	2.144e-05	0.0004757
AT3G10480	28775	813	630	36	2.689e-05	0.0005752
AT5G42520	28775	7334	630	204	3.691e-05	0.0007624
AT1G72050	28775	7113	630	198	4.891e-05	0.0009752
AT2G01570	28775	8523	630	231	5.047e-05	0.0009752
AT3G18400	28775	688	630	31	6.218e-05	0.001164
AT3G10500	28775	1088	630	43	7.931e-05	0.0014
AT2G24430	28775	635	630	29	7.944e-05	0.0014
AT5G15830	28775	1472	630	54	8.659e-05	0.001482
AT2G18160	28775	1443	630	53	9.661e-05	0.001608
AT3G15510	28775	1103	630	43	0.0001079	0.001746
AT4G21030	28775	2364	630	78	0.0001109	0.001749
AT4G16150	28775	715	630	31	0.0001263	0.00194
AT1G12260	28775	418	630	21	0.0001579	0.002364
AT3G47500	28775	2095	630	70	0.0001682	0.002457
AT2G37590	28775	1664	630	58	0.0001951	0.002782
AT5G22990	28775	1667	630	58	0.0002044	0.002847
AT4G01540	28775	458	630	22	0.0002231	0.003038
AT3G16280	28775	708	630	30	0.0002348	0.003125
AT4G00250	28775	412	630	20	0.0003388	0.004412
AT4G17980	28775	1035	630	39	0.0004148	0.005286
AT1G65910	28775	1005	630	38	0.0004512	0.005631
AT2G44940	28775	940	630	36	0.0004829	0.005903
AT2G15740	28775	2159	630	69	0.0006461	0.00774
AT1G66420	28775	376	630	18	0.0007077	0.008312
AT3G60490	28775	499	630	22	0.0007331	0.008445
AT5G64060	28775	835	630	32	0.0008965	0.01003
AT5G02460	28775	5662	630	155	0.0009184	0.01003
AT3G03200	28775	1079	630	39	0.0009207	0.01003
AT4G06746	28775	906	630	34	0.0009421	0.01008
AT5G51990	28775	577	630	24	0.001059	0.01097
AT1G75390	28775	1230	630	43	0.001062	0.01097
AT2G23340	28775	886	630	33	0.001238	0.01257
AT2G28810	28775	4746	630	132	0.001285	0.01267
AT4G25490	28775	651	630	26	0.001291	0.01267
AT4G38000	28775	6733	630	179	0.001381	0.01334
AT1G77200	28775	656	630	26	0.00144	0.01364
AT2G04038	28775	1214	630	42	0.001457	0.01364
AT4G38620	28775	728	630	28	0.001597	0.01463
AT3G45610	28775	2784	630	83	0.001611	0.01463
AT5G60850	28775	1296	630	44	0.00168	0.01502
AT3G62420	28775	1225	630	42	0.001727	0.01521
AT5G25810	28775	1083	630	38	0.001787	0.01551
AT2G38340	28775	840	630	31	0.001908	0.01617
AT1G70000	28775	379	630	17	0.001922	0.01617
AT5G52020	28775	772	630	29	0.001944	0.01617
AT3G11020	28775	1494	630	49	0.002035	0.0167
AT5G11260	28775	1201	630	41	0.002083	0.01686
AT5G56840	28775	414	630	18	0.002149	0.01716
AT2G35700	28775	1546	630	50	0.002471	0.01948
AT5G46590	28775	1072	630	37	0.00266	0.02069
AT1G46768	28775	1743	630	55	0.002728	0.02077
AT3G50410	28775	5262	630	142	0.002739	0.02077
AT5G10030	28775	793	630	29	0.002882	0.02158
AT4G25470	28775	493	630	20	0.003137	0.0232
AT1G76870	28775	1123	630	38	0.003332	0.02434
AT1G59750	28775	338	630	15	0.00345	0.02483
AT5G06839	28775	665	630	25	0.003482	0.02483
AT4G31060	28775	1919	630	59	0.003549	0.02501
AT1G28470	28775	807	630	29	0.003704	0.0258
AT4G34590	28775	1243	630	41	0.003835	0.02641
AT2G20110	28775	848	630	30	0.004087	0.02762
AT2G46270	28775	1816	630	56	0.004104	0.02762
AT1G51700	28775	4867	630	131	0.004431	0.02949
AT5G08070	28775	576	630	22	0.004516	0.02956
AT1G69570	28775	6484	630	169	0.00454	0.02956
AT2G31220	28775	892	630	31	0.004695	0.03024
AT2G42400	28775	200	630	10	0.004795	0.03056
AT5G20240	28775	2386	630	70	0.005157	0.03251
AT5G64220	28775	487	630	19	0.005776	0.03604
AT2G46770	28775	458	630	18	0.006336	0.03913
AT4G31920	28775	361	630	15	0.006423	0.03926
AT1G69690	28775	775	630	27	0.007182	0.04346
AT4G32800	28775	603	630	22	0.007685	0.04603
AT1G77080	28775	1072	630	35	0.007818	0.04637
AT1G64620	28775	2757	630	78	0.008138	0.04716
AT2G45190	28775	186	630	9	0.008148	0.04716
AT1G78080	28775	783	630	27	0.008188	0.04716
AT1G19000	28775	471	630	18	0.008413	0.048
AT1G12610	28775	473	630	18	0.008777	0.04914
AT5G22570	28775	541	630	20	0.008778	0.04914
AT1G36060	28775	1654	630	50	0.008966	0.04973
AT5G66300	28775	867	630	29	0.009815	0.05385
AT3G12250	28775	445	630	17	0.009888	0.05385
AT5G67190	28775	1979	630	58	0.01006	0.05413
AT2G46590	28775	1204	630	38	0.01012	0.05413
AT4G25480	28775	728	630	25	0.01074	0.05692
AT3G02150	28775	518	630	19	0.01095	0.05755
AT3G12720	28775	806	630	27	0.01174	0.06117
AT2G18060	28775	663	630	23	0.01195	0.06172
AT3G50260	28775	2158	630	62	0.01213	0.0621
AT3G30530	28775	1070	630	34	0.01255	0.06369
AT1G06160	28775	1609	630	48	0.01274	0.06409
AT1G49480	28775	7749	630	194	0.01284	0.06409
AT1G45249	28775	2009	630	58	0.0134	0.06632
AT1G61110	28775	296	630	12	0.01416	0.0695
AT5G47390	28775	467	630	17	0.0155	0.07549
AT3G12130	28775	1317	630	40	0.01564	0.07553
AT2G32460	28775	1089	630	34	0.01596	0.07647
AT1G01250	28775	1057	630	33	0.01718	0.08165
AT2G36270	28775	1997	630	57	0.01731	0.08165
AT5G43410	28775	1680	630	49	0.01757	0.08222
AT3G10800	28775	1888	630	54	0.01915	0.0889
AT5G66940	28775	6308	630	159	0.01988	0.09125
AT4G16750	28775	2013	630	57	0.01996	0.09125
AT3G10580	28775	412	630	15	0.02034	0.09229
AT5G58900	28775	413	630	15	0.02075	0.09344
AT5G62320	28775	810	630	26	0.0212	0.09415
AT1G02250	28775	736	630	24	0.02122	0.09415
AT2G25000	28775	521	630	18	0.02199	0.09685
AT1G28360	28775	1508	630	44	0.02259	0.09877
AT1G21910	28775	2313	630	64	0.0229	0.09938
AT1G74840	28775	490	630	17	0.02376	0.1024
AT5G60130	28775	1633	630	47	0.02397	0.1026
AT1G49010	28775	491	630	17	0.02418	0.1027
AT1G32150	28775	1960	630	55	0.02534	0.1067
AT4G36730	28775	1760	630	50	0.02561	0.1067
AT3G56850	28775	2002	630	56	0.02568	0.1067
AT5G62940	28775	4634	630	119	0.02583	0.1067
AT1G02230	28775	677	630	22	0.02627	0.1078
AT3G10490	28775	1019	630	31	0.02728	0.1107
AT5G08330	28775	754	630	24	0.02735	0.1107
AT3G49530	28775	463	630	16	0.02755	0.1108
AT1G06070	28775	260	630	10	0.02899	0.1158
AT1G09540	28775	874	630	27	0.02998	0.1189
AT5G10140	28775	1264	630	37	0.03107	0.1224
AT5G51910	28775	616	630	20	0.03164	0.1239
AT5G62000	28775	544	630	18	0.03218	0.1252
AT3G57600	28775	2320	630	63	0.03321	0.1282
AT3G12820	28775	883	630	27	0.03349	0.1282
AT5G38800	28775	1076	630	32	0.0336	0.1282
AT1G71930	28775	369	630	13	0.03394	0.1287
AT1G77640	28775	1834	630	51	0.0343	0.1292
AT2G20570	28775	624	630	20	0.03556	0.1331
AT1G06280	28775	1005	630	30	0.03616	0.1345
AT5G39760	28775	589	630	19	0.03659	0.1353
AT5G04760	28775	339	630	12	0.03721	0.1362
AT5G01900	28775	665	630	21	0.03752	0.1362
AT1G19210	28775	1562	630	44	0.03752	0.1362
AT1G67260	28775	779	630	24	0.03802	0.1372
AT5G28770	28775	1325	630	38	0.03846	0.1379
AT5G52660	28775	743	630	23	0.03895	0.1389
AT1G32510	28775	1013	630	30	0.03951	0.14
AT5G56270	28775	451	630	15	0.04139	0.1448
AT3G10030	28775	524	630	17	0.04158	0.1448
AT1G32240	28775	310	630	11	0.04158	0.1448
AT2G35530	28775	1945	630	53	0.0435	0.1506
AT1G29160	28775	3454	630	89	0.04518	0.1555
AT3G55370	28775	6614	630	162	0.04651	0.1585
AT3G22170	28775	834	630	25	0.04661	0.1585
AT5G05790	28775	873	630	26	0.04682	0.1585
AT5G37020	28775	462	630	15	0.04945	0.1664
