## Supplemental Table 6 for "Arabidopsis cell suspension culture and RNA sequencing reveal regulatory networks underlying plant programmed cell death"

### Sheet: Sheet1
TAIR ID	Gene Name	Annotation	Justification	Previously Reported PCD or Stress Response Function	Reference	Mutant ID	Mutant Type	Homozygous Y/N	Other insertions Y/N	Insertion Site
AT1G02230	NAC004	NAC TF	PlantTFDB hit in core downregulated genes	Cadmium stress tolerance	Meng YT, Zhang XL, Wu Q, Shen RF, Zhu XF. Transcription factor ANAC004 enhances Cd tolerance in Arabidopsis thaliana by regulating cell wall fixation, translocation and vacuolar detoxification of Cd, ABA accumulation and antioxidant capacity. J Hazard Mater. 2022 Aug 15;436:129121. doi: 10.1016/j.jhazmat.2022.129121. Epub 2022 May 12. PMID: 35580499.	N685623	t-DNA KO	Yes	No	CDS
AT2G22300	CAMTA3	Calmodulin Binding TF	PlantTFDB hit in core downregulated genes, hub node in core cluster 1	Negative regulator of PCD and inducer of general stress response	GALON, Y., NAVE, R., BOYCE, J. M., NACHMIAS, D., KNIGHT, M. R. & FROMM, H. 2008. Calmodulin-binding transcription activator (CAMTA) 3 mediates biotic defense responses in Arabidopsis. FEBS Letters, 582, 943-948. NIE, H., ZHAO, C., WU, G., WU, Y., CHEN, Y. & TANG, D. 2012. SR1, a calmodulin-binding transcription factor, modulates plant defense and ethylene-induced senescence by directly regulating…	N685015	t-DNA KO	Yes	No	CDS
AT1G34180	NAC016	NAC TF	PlantTFDB hit in core downregulated genes	Positive regulator of leaf senescence	Oda-Yamamizo, C., Mitsuda, N., Sakamoto, S. et al. The NAC transcription factor ANAC046 is a positive regulator of chlorophyll degradation and senescence in Arabidopsis leaves. Sci Rep 6, 23609 (2016). https://doi.org/10.1038/srep23609	N661273	t-DNA KO	Yes	No	CDS
AT5G02320	MYB3R-5	Cell cycle regulating TF	PlantTFDB hit in core upregulated genes	Induces cell cycle arrest and PCD in stem cells in response to DNA damage	Chen, P., Takatsuka, H., Takahashi, N. et al. Arabidopsis R1R2R3-Myb proteins are essential for inhibiting cell division in response to DNA damage. Nat Commun 8, 635 (2017). https://doi.org/10.1038/s41467-017-00676-4	N694060	t-DNA KO	Yes	No	CDS
AT4G14770	SOL2/TCX2	TF, regulator of stem cell divison.	PlantTFDB hit in core upregulated genes			N668269	t-DNA KO	Yes	No	CDS
AT4G32730	MYB3R-1	Cell cycle regulating TF	PlantTFDB hit in core upregulated genes	Regulates cell cycle arrest following DNA DSBs	Chen, P., Takatsuka, H., Takahashi, N. et al. Arabidopsis R1R2R3-Myb proteins are essential for inhibiting cell division in response to DNA damage. Nat Commun 8, 635 (2017). https://doi.org/10.1038/s41467-017-00676-4	N671388	t-DNA KO	Yes	No	CDS
AT5G11510	MYB3R-4	Cell cycle regulating TF	PlantTFDB hit in core upregulated genes	Regulates cell cycle arrest following DNA DSBs	Chen, P., Takatsuka, H., Takahashi, N. et al. Arabidopsis R1R2R3-Myb proteins are essential for inhibiting cell division in response to DNA damage. Nat Commun 8, 635 (2017). https://doi.org/10.1038/s41467-017-00676-4	N655554	t-DNA KO	Yes	No	Exon
AT5G58850	MYB119	TF with role in female gametogenesis	PlantTFDB hit in core upregulated genes			N671303	t-DNA KO	Yes	No	CDS
AT5G06870	PGIP2	polygalacturonase inhibiting protein	One of only two genes upregulated in HS cluster 1	Positively regulate fungal resistance	FERRARI, S., VAIRO, D., AUSUBEL, F. M., CERVONE, F. & DE LORENZO, G. 2003. Tandemly Duplicated Arabidopsis Genes That Encode Polygalacturonase-Inhibiting Proteins Are Regulated Coordinately by Different Signal Transduction Pathways in Response to Fungal Infection. The Plant Cell, 15, 93-106.	N685297	t-DNA KO	Yes	No	Exon
AT3G62150	ABCB21	Faculative auxin transporter	Hub gene in dilution network			N867762	t-DNA KO	Yes	No	Exon
AT2G04040	DTX1	PM localised MATE efflux carrier	Hub gene in dilution network and core cluster 1	Cadmium detoxification	Li L, He Z, Pandey GK, Tsuchiya T, Luan S. Functional cloning and characterization of a plant efflux carrier for multidrug and heavy metal detoxification. J Biol Chem. 2002 Feb 15;277(7):5360-8. doi: 10.1074/jbc.M108777200. Epub 2001 Dec 5. PMID: 11739388.	N923578	t-DNA KO	Yes	No	CDS
AT3G51920	CML9	Calmodulin like 9, EF-hand family of Ca2+-binding proteins	Hub gene in dilution network	Abiotic and biotic stress tolerance	Leba LJ, Cheval C, Ortiz-Martín I, Ranty B, Beuzón CR, Galaud JP, Aldon D. Magnan F, Ranty B, Charpenteau M, Sotta B, Galaud JP, Aldon D. Mutations in AtCML9, a calmodulin-like protein from Arabidopsis thaliana, alter plant responses to abiotic stress and abscisic acid. Plant J. 2008 Nov;56(4):575-89. doi: 10.1111/j.1365-313X.2008.03622.x. Epub 2008 Jul 9. PMID: 18643966. CML9, an Arabidopsis cal…	N661364	t-DNA KO	Yes	No	CDS
AT5G17330	GAD1	Gluatamate decarboxylase	Hub gene in dilution network	May contribute to stress response via GABA signalling	Bouché, N., Fait, A., Zik, M. et al. The root-specific glutamate decarboxylase (GAD1) is essential for sustaining GABA levels in Arabidopsis . Plant Mol Biol 55, 315–325 (2004). https://doi.org/10.1007/s11103-004-0650-z	N860069	t-DNA KO	Yes	No	Intron
AT2G35510	SRO1	WWE / PARP protein with homology to RCD1	Hub gene in core cluster 1	Abiotic stress response	Zhao X, Gao L, Ren J, Pan F. Arabidopsis SIMILAR TO RCD-ONE genes are ubiquitous and respond to multiple abiotic stresses through diverse signaling pathways. J Biosci. 2019 Dec;44(6):129. PMID: 31894110.	N673426	t-DNA KO	Yes	No	CDS
AT2G30250	WRKY25	WRKY TF	Hub gene in core cluster 1	Regulator of senescence and oxidative stress tolerance	Doll J, Muth M, Riester L, Nebel S, Bresson J, Lee HC, Zentgraf U. Arabidopsis thaliana WRKY25 Transcription Factor Mediates Oxidative Stress Tolerance and Regulates Senescence in a Redox-Dependent Manner. Front Plant Sci. 2020 Jan 23;10:1734. doi: 10.3389/fpls.2019.01734. PMID: 32038695; PMCID: PMC6989604.	N667436	t-DNA KO	Yes	No	Promoter
AT3G17690	CNGC19	Cyclic nucleotide gated channel family	Hub gene in core cluster 1	Acts downstream of BAK1/SERK4 to induce cell death	Yu X, Xu G, Li B, de Souza Vespoli L, Liu H, Moeder W, Chen S, de Oliveira MVV, Ariádina de Souza S, Shao W, Rodrigues B, Ma Y, Chhajed S, Xue S, Berkowitz GA, Yoshioka K, He P, Shan L. The Receptor Kinases BAK1/SERK4 Regulate Ca2+ Channel-Mediated Cellular Homeostasis for Cell Death Containment. Curr Biol. 2019 Nov 18;29(22):3778-3790.e8. doi: 10.1016/j.cub.2019.09.018. Epub 2019 Oct 31. PMID: 3…	N655942	t-DNA KO	Yes	No	Exon
AT3G49750	RLP44	Receptor that interacts with BRI1 and PSK	Upregulated in core 401 gene dataset	Directly interacts with PCD regulator BAK1 and cell identify regulator PSK	Wolf S, van der Does D, Ladwig F, Sticht C, Kolbeck A, Schürholz AK, Augustin S, Keinath N, Rausch T, Greiner S, Schumacher K, Harter K, Zipfel C, Höfte H. A receptor-like protein mediates the response to pectin modification by activating brassinosteroid signaling. Proc Natl Acad Sci U S A. 2014 Oct 21;111(42):15261-6. doi: 10.1073/pnas.1322979111. Epub 2014 Oct 6. PMID: 25288746; PMCID: PMC42103…	N65488	t-DNA KO	Yes	No	Promotor
AT1G69770	CMT3	chromomethylase involved in methylating cytosine residues at non-CG sites	Hub gene in SA cluster 5	Responsible for heat induced activation of the ONSEN retrotransposon	Nozawa K, Chen J, Jiang J, Leichter SM, Yamada M, Suzuki T, Liu F, Ito H, Zhong X. DNA methyltransferase CHROMOMETHYLASE3 prevents ONSEN transposon silencing under heat stress. PLoS Genet. 2021 Aug 19;17(8):e1009710. doi: 10.1371/journal.pgen.1009710. PMID: 34411103; PMCID: PMC8376061.	N659602	t-DNA KO	Yes	No	CDS
AT3G04120	GAPC1	Glycolytic enzyme with additional signalling functions	Downpregulated in core 401 gene dataset	Moonlighting enzyme with additonal roles in heat stress and immune response	Kim, SC., Guo, L. & Wang, X. Nuclear moonlighting of cytosolic glyceraldehyde-3-phosphate dehydrogenase regulates Arabidopsis response to heat stress. Nat Commun 11, 3439 (2020). https://doi.org/10.1038/s41467-020-17311-4. Han S, Wang Y, Zheng X, Jia Q, Zhao J, Bai F, Hong Y, Liu Y. Cytoplastic Glyceraldehyde-3-Phosphate Dehydrogenases Interact with ATG3 to Negatively Regulate Autophagy and Immun…	N673806	t-DNA KO	Yes	No	Exon
AT2G02990	RNS1	Extracellular ribonuclease	One of only two genes upregulated in combined cluster 1	Mediates FB1 induced PCD, the activity of which is blocked by eATP	Goodman HL, Kroon JTM, Tomé DFA, Hamilton JMU, Alqarni AO, Chivasa S. Extracellular ATP targets Arabidopsis RIBONUCLEASE 1 to suppress mycotoxin stress-induced cell death. New Phytol. 2022 Aug;235(4):1531-1542. doi: 10.1111/nph.18211. Epub 2022 May 31. PMID: 35524456; PMCID: PMC9545236.	N926942	t-DNA KO	Yes	No	CDS
