## Supplemental Table 8 for "Arabidopsis cell suspension culture and RNA sequencing reveal regulatory networks underlying plant programmed cell death"

### Sheet: HS_HeatmapSelectedGOTop100
GO	Description	_LogP_col_HS_down	_LogP_col_HS_up	_LogP_dtx_HS_down	_LogP_dtx_HS_up
ath04626	Plant-pathogen interaction - Arabidopsis thaliana (thale cress)	0	-4.14424	0	0
GO:0050691	regulation of defense response to virus by host	0	-3.37441	0	0
GO:0055081	anion homeostasis	0	-2.28412	0	0
GO:0046189	phenol-containing compound biosynthetic process	0	-2.27596	0	0
GO:0006012	galactose metabolic process	0	-2.14368	0	0
GO:0009644	response to high light intensity	0	-2.0572	0	0
ath04016	MAPK signaling pathway - plant - Arabidopsis thaliana (thale cress)	0	-2.13901	0	0
GO:0042430	indole-containing compound metabolic process	0	-2.01856	0	0
ath00190	Oxidative phosphorylation - Arabidopsis thaliana (thale cress)	0	0	0	-2.13652
GO:0006972	hyperosmotic response	0	0	0	-2.25259
GO:0000302	response to reactive oxygen species	0	0	0	-2.56825
GO:0042026	protein refolding	0	-4.31885	0	-3.17895
GO:0009615	response to virus	0	-4.07495	0	-3.92268
GO:0035967	cellular response to topologically incorrect protein	0	-3.8221	0	-4.23498
GO:0009409	response to cold	0	-3.28502	0	-2.33925
GO:0047484	regulation of response to osmotic stress	0	-3.46192	0	-2.99002
GO:0061077	chaperone-mediated protein folding	0	-2.34867	0	-2.59576
GO:2000070	regulation of response to water deprivation	0	-2.07639	0	-2.38302
GO:1900034	regulation of cellular response to heat	0	-2.80628	0	-3.05933
GO:0009751	response to salicylic acid	0	-4.55074	-2.65063	-2.22529
GO:0051131	chaperone-mediated protein complex assembly	0	-7.71737	0	-5.97619
GO:1901698	response to nitrogen compound	0	-8.0527	0	-5.88222
GO:0034605	cellular response to heat	0	-6.71871	0	-6.27844
GO:0009651	response to salt stress	0	-12.8788	0	-9.41879
ath04141	Protein processing in endoplasmic reticulum - Arabidopsis thaliana (thale cress)	0	-24.1707	0	-28.5706
GO:0009408	response to heat	0	-66.4999	0	-62.3394
GO:0071456	cellular response to hypoxia	0	-36.4918	0	-26.6175
ath00999	Biosynthesis of various plant secondary metabolites - Arabidopsis thaliana (thale cress)	-2.24754	0	-2.97659	0
GO:0009625	response to insect	-2.59271	0	-2.5666	0
GO:0009642	response to light intensity	-3.90811	0	-2.49448	0
GO:0009734	auxin-activated signaling pathway	-2.33507	0	-3.08546	0
GO:0042886	amide transport	-4.18705	0	-3.15891	0
GO:0045490	pectin catabolic process	-4.35122	0	-5.11817	0
GO:0009624	response to nematode	-3.10103	0	0	0
GO:0048878	chemical homeostasis	-3.28781	0	0	0
GO:0010262	somatic embryogenesis	-4.09007	0	0	0
GO:0002376	immune system process	-2.30487	0	0	0
GO:0002238	response to molecule of fungal origin	-2.37504	0	0	0
GO:0045338	farnesyl diphosphate metabolic process	-2.59626	0	0	0
GO:0071489	cellular response to red or far red light	-2.3964	0	0	0
GO:0009733	response to auxin	-2.51909	0	0	0
GO:0006721	terpenoid metabolic process	-2.84955	0	0	0
GO:0034284	response to monosaccharide	-2.11234	0	0	0
GO:0019748	secondary metabolic process	0	0	-5.06996	0
ath00062	Fatty acid elongation - Arabidopsis thaliana (thale cress)	0	0	-3.37548	0
GO:0009723	response to ethylene	0	0	-2.41991	0
GO:0009741	response to brassinosteroid	0	0	-2.0422	0
GO:0031540	regulation of anthocyanin biosynthetic process	0	0	-2.42371	0
GO:0002237	response to molecule of bacterial origin	0	0	-2.27664	0
GO:0009861	jasmonic acid and ethylene-dependent systemic resistance	0	0	-2.49716	0
GO:0044036	cell wall macromolecule metabolic process	0	0	-2.18206	0
GO:0010817	regulation of hormone levels	0	0	-2.28139	0
GO:0009991	response to extracellular stimulus	0	0	-2.13584	0
GO:0006979	response to oxidative stress	-5.70762	-5.4558	-3.40162	-5.74914
GO:0009753	response to jasmonic acid	-5.40293	-4.30226	-6.21797	0

### Sheet: SA_HeatmapSelectedGOTop100
GO	Description	_LogP_col_SA_up	_LogP_dtx_SA_up
GO:0009411	response to UV	-2.03829	-2.14946
GO:0010565	regulation of cellular ketone metabolic process	-2.35792	-2.51449
GO:0008219	cell death	-2.03829	-2.14946
GO:0051253	negative regulation of RNA metabolic process	-2.78494	-2.11174
ath04626	Plant-pathogen interaction - Arabidopsis thaliana (thale cress)	-3.16433	-2.98105
GO:0009409	response to cold	-2.17687	-4.06654
GO:0009873	ethylene-activated signaling pathway	-2.30085	-5.02743
GO:0002213	defense response to insect	-2.88394	-5.74565
GO:0006790	sulfur compound metabolic process	-3.58865	-4.72229
GO:0042631	cellular response to water deprivation	0	-2.35774
ath04075	Plant hormone signal transduction - Arabidopsis thaliana (thale cress)	0	-2.23663
GO:0002252	immune effector process	0	-3.52305
GO:1900057	positive regulation of leaf senescence	0	-3.4322
GO:0080027	response to herbivore	-2.7828	0
GO:0009738	abscisic acid-activated signaling pathway	-2.70557	0
GO:0006972	hyperosmotic response	-2.53006	0
GO:0002376	immune system process	-17.6233	-21.8018
GO:0009404	toxin metabolic process	-18.0161	-20.7479
GO:0002237	response to molecule of bacterial origin	-16.7012	-18.2241
GO:0071446	cellular response to salicylic acid stimulus	-11.3765	-14.1993
GO:0090693	plant organ senescence	-10.6983	-13.3087
GO:0006979	response to oxidative stress	-19.7753	-18.9254
GO:0009753	response to jasmonic acid	-21.6311	-27.9235
GO:0009751	response to salicylic acid	-52.9909	-50.5431
GO:0071456	cellular response to hypoxia	-32.7891	-39.4371
GO:0009694	jasmonic acid metabolic process	-4.16074	-6.03674
GO:2000022	regulation of jasmonic acid mediated signaling pathway	-5.55865	-6.25008
GO:0032101	regulation of response to external stimulus	-5.672	-8.10765
GO:0000302	response to reactive oxygen species	-8.67175	-8.24857
GO:0009651	response to salt stress	-6.8878	-6.48611
GO:0042537	benzene-containing compound metabolic process	-4.84082	-4.30387
GO:0009407	toxin catabolic process	-5.45106	-5.8975
