## Supplemental Table 9 for "Arabidopsis cell suspension culture and RNA sequencing reveal regulatory networks underlying plant programmed cell death"

### Sheet: HS vs Ctl UP
Col-0	Gene ID	Gene Name	PCD Regulation	PCD Descritpion	Ref		DTX1	Gene ID	Gene Name	PCD Regulation	PCD Descritpion	Ref		Col-0 and DTX1
	AT1G10120	CIB4						AT1G74930	ERF018					AT4G11660
	AT1G69010	BIM2						AT1G32870	NAC013	PCD Supression	Represses PCD via mitochondrial retrograde signalling pathways (along with ANAC017) following mitochondrial oxidative stress.	De Clercq I, Vermeirssen V, Van Aken O, Vandepoele K, Murcha MW, Law SR, Inzé A, Ng S, Ivanova A, Rombaut D, van de Cotte B, Jaspers P, Van de Peer Y, Kangasjärvi J, Whelan J, Van Breusegem F. The membrane-bound NAC transcription factor ANAC013 functions in mitochondrial retrograde regulation of the oxidative stress response in Arabidopsis. Plant Cell. 2013 Sep;25(9):3472-90. doi: 10.1105/tpc.113…		AT3G22830
	AT2G02820	MYB88						AT1G34180	NAC016					AT3G09735
	AT2G17180	DAZ1/ZAT2						AT3G30530	bZIP42					AT1G46264
	AT2G24260	DROP1/LRL1						AT1G69490	NAC029					AT3G02990
	AT2G47460	MYB12						AT3G10480	NAC050					AT5G43840
	AT3G22170	FHY3	PCD Supression	Along with FAR1, FHY3 ctivates transcription of MIPS1 to promote inositol synthesis and prevent light induce oxidative stress of SA dependent PCD.	Ma L, Tian T, Lin R, Deng XW, Wang H, Li G. Arabidopsis FHY3 and FAR1 Regulate Light-Induced myo-Inositol Biosynthesis and Oxidative Stress Responses by Transcriptional Activation of MIPS1. Mol Plant. 2016 Apr 4;9(4):541-57. doi: 10.1016/j.molp.2015.12.013. Epub 2015 Dec 20. PMID: 26714049.			AT4G17980	NAC071					AT5G16820
	AT3G59060	PIL6						AT5G08070	TCP17					AT4G18880
	AT4G18890	BEH3						AT1G34190	NAC017	PCD Supression	Represses PCD via mitochondrial retrograde signalling pathways (along with ANAC013) following mitochondrial oxidative stress.	Van Aken, O., Pogson, B. Convergence of mitochondrial and chloroplastic ANAC017/PAP-dependent retrograde signalling pathways and suppression of programmed cell death. Cell Death Differ 24, 955–960 (2017). https://doi.org/10.1038/cdd.2017.68		AT2G41690
	AT5G02320	MYB3R5	PCD Activation	Induces cell cycle arrest and PCD in stem cells in response to DNA damage	Chen, P., Takatsuka, H., Takahashi, N. et al. Arabidopsis R1R2R3-Myb proteins are essential for inhibiting cell division in response to DNA damage. Nat Commun 8, 635 (2017). https://doi.org/10.1038/s41467-017-00676-4			AT5G08330	TCP21					AT5G62020
	AT5G09410	CAMTA1						AT2G38340	DREB19					AT3G24520
	AT5G38860	BIM3						AT3G15510	NAC056	PCD Activation	BnaNAC56 promotes HR-like PCD in oilseed rape.	Chen, Q., Niu, F., Yan, J., Chen, B., Wu, F., Guo, X., Yang, B. and Jiang, Y.-Q. (2017), Oilseed rape NAC56 transcription factor modulates reactive oxygen species accumulation and hypersensitive response-like cell death. Physiol Plantarum, 160: 209-221. https://doi.org/10.1111/ppl.12545		AT1G45249
	AT5G45300	BAM8/BMY2						AT4G00270	GEBP					AT2G46270
								AT5G39610	ORE1/NAC6/NAC92	PCD Activation	Postively regulates aged induced PCD in leaves and stigma.	Kim JH, Woo HR, Kim J, Lim PO, Lee IC, Choi SH, Hwang D, Nam HG. Trifurcate feed-forward regulation of age-dependent cell death involving miR164 in Arabidopsis. Science. 2009 Feb 20;323(5917):1053-7. doi: 10.1126/science.1166386. PMID: 19229035., Gao Z, Daneva A, Salanenka Y, Van Durme M, Huysmans M, Lin Z, De Winter F, Vanneste S, Karimi M, Van de Velde J, Vandepoele K, Van de Walle D, Dewettinc…		AT1G32150
														AT4G36730
														AT5G22220
														AT5G15830
														AT2G35530
														AT3G56850
														AT3G10800
														AT2G18160
														AT1G67260
														AT2G36270
														AT1G19040
														AT4G16150
														AT3G27010
														AT2G20180
														AT5G61270
														AT1G59640
														AT3G02150
														AT3G62420
														AT3G23690
														AT5G01380
														AT3G23210
														AT1G75390
														AT1G74480
														AT5G28770
														AT4G34590
														AT4G34000
														AT3G26620
														AT1G78080
														AT5G45580
														AT1G19350
														AT1G06850
														AT4G30980
														AT4G24470
														AT1G01260
														AT4G17880
														AT1G49720
														AT1G43700
														AT5G51910
														AT1G78700
														AT4G36930
														AT3G12730
														AT2G04038
														AT2G22750
														AT4G01540
														AT2G03500
														AT3G54990
														AT1G34370
														AT4G36780
														AT5G08130
														AT2G43010
														AT3G20840
														AT1G09530
														AT1G71930
														AT3G47620
														AT4G00050
														AT5G38800
														AT1G52890
														AT3G57230
														AT5G46760
														AT4G15090
														AT1G75080
														AT1G09770
														AT5G04410
														AT1G74650

### Sheet: HS vs Ctl DOWN
Col-0	Gene ID	Gene Name	PCD Regulation	PCD Descritpion	Ref		DTX1	Gene ID	Gene Name	PCD Regulation	PCD Descritpion	Ref		Col-0 and DTX1
	AT1G01060	LYH						AT1G49480	RTV1					AT3G56400
	AT3G10113							AT4G18170	WRKY28	PCD Supression	Along with WRKY75, supressing OA induced PCD by the necrotroph Sclerotina sclerotiorum.	Chen, X., Liu, J., Lin, G. et al. Overexpression of AtWRKY28 and AtWRKY75 in Arabidopsis enhances resistance to oxalic acid and Sclerotinia sclerotiorum . Plant Cell Rep 32, 1589–1599 (2013). https://doi.org/10.1007/s00299-013-1469-3		AT4G01250
	AT5G46350	WRKY8	PCD Activation	May induce HR cell death downstream of MAPK cascade in Nicotiana tabacum via regualtion of NADPH oxidase.	Adachi H, Nakano T, Miyagawa N, Ishihama N, Yoshioka M, Katou Y, Yaeno T, Shirasu K, Yoshioka H. WRKY Transcription Factors Phosphorylated by MAPK Regulate a Plant Immune NADPH Oxidase in Nicotiana benthamiana. Plant Cell. 2015 Sep;27(9):2645-63. doi: 10.1105/tpc.15.00213. Epub 2015 Sep 15. PMID: 26373453; PMCID: PMC4815087.									AT2G30590
	AT5G17300	RVE1												AT1G30650
	AT4G22070	WRKY31												AT2G23320
	AT1G51140	FBH3												AT5G24110
	AT1G69310	WRKY57	Both	Negatively regualtes JA induced leaf senescence and cell death (wrky57 mutants display increased cell death). However heterologous expression of AtWRKY57 in rice reduced cell death during prolonged drought stress	Jiang Y, Liang G, Yang S, Yu D. Arabidopsis WRKY57 functions as a node of convergence for jasmonic acid- and auxin-mediated signaling in jasmonic acid-induced leaf senescence. Plant Cell. 2014 Jan;26(1):230-45. doi: 10.1105/tpc.113.117838. Epub 2014 Jan 14. PMID: 24424094; PMCID: PMC3963572. Jiang Y, Qiu Y, Hu Y, Yu D. Heterologous Expression of AtWRKY57 Confers Drought Tolerance in Oryza sativa.…									AT4G24240
	AT3G09600	RVE8												AT5G52830
	AT2G40740	WRKY55	PCD Activation	Overexpression induces HR-like cell death	Yiqiao Wang, Xing Cui, Bo Yang, Shutao Xu, Xiangyan Wei, Peiyu Zhao, Fangfang Niu, Mengting Sun, Chen Wang, Hao Cheng, Yuan-Qing Jiang; WRKY55 transcription factor positively regulates leaf senescence and the defense response by modulating the transcription of genes implicated in the biosynthesis of reactive oxygen species and salicylic acid in Arabidopsis. Development 15 August 2020; 147 (16): d…									AT1G29280
	AT1G18330													AT1G29860
	AT2G46130	WRKY43												AT2G38470
	AT5G52660	RVE6												AT4G23550
														AT5G41570
														AT4G31550
														AT5G13080

### Sheet: SA vs Ctl UP
Col-0	Gene ID	Gene Name	PCD Regulation	PCD Descritpion	Ref		DTX1	Gene ID	Gene Name	PCD Regulation	PCD Descritpion	Ref		Col-0 and DTX1
	AT3G03200	NAC045						AT1G01260	JAM2					AT5G65210
	AT1G32870	NAC013						AT4G17880	MYC4					AT3G12250
	AT3G10480	NAC050						AT1G80840	WRKY40	PCD Supression	Neagtively regulates HR cell death downstream of NAC4.	Lee, M.-H., Jeon, H.S., Kim, H.G. and Park, O.K. (2017), An Arabidopsis NAC transcription factor NAC4 promotes pathogen-induced cell death under negative regulation by microRNA164. New Phytol, 214: 343-360. https://doi.org/10.1111/nph.14371		AT1G08320
	AT3G15510	NAC056	PCD Activation	BnaNAC56 promotes HR-like PCD in oilseed rape.	Chen, Q., Niu, F., Yan, J., Chen, B., Wu, F., Guo, X., Yang, B. and Jiang, Y.-Q. (2017), Oilseed rape NAC56 transcription factor modulates reactive oxygen species accumulation and hypersensitive response-like cell death. Physiol Plantarum, 160: 209-221. https://doi.org/10.1111/ppl.12545			AT2G40260	MYS2					AT1G77920
	AT1G54330	NAC020						AT4G24240	WRKY7	PCD Activation	May induce HR cell death downstream of MAPK cascade in Nicotiana tabacum via regualtion of NADPH oxidase.	Adachi H, Nakano T, Miyagawa N, Ishihama N, Yoshioka M, Katou Y, Yaeno T, Shirasu K, Yoshioka H. WRKY Transcription Factors Phosphorylated by MAPK Regulate a Plant Immune NADPH Oxidase in Nicotiana benthamiana. Plant Cell. 2015 Sep;27(9):2645-63. doi: 10.1105/tpc.15.00213. Epub 2015 Sep 15. PMID: 26373453; PMCID: PMC4815087.		AT5G06950
	AT3G15500	NAC3/NAC055						AT1G12260	NAC007/VND4	PCD Activation	Overepression causes ectopic secondary cell wall growth and activation of PCD associated genes	Zhou J, Zhong R, Ye ZH. Arabidopsis NAC domain proteins, VND1 to VND5, are transcriptional regulators of secondary wall biosynthesis in vessels. PLoS One. 2014 Aug 22;9(8):e105726. doi: 10.1371/journal.pone.0105726. PMID: 25148240; PMCID: PMC4141820.		AT5G06960
	AT2G24430	NAC038						AT2G38470	WRKY33					AT1G22070
	AT1G65910	NAC028						AT1G75080	BZR1	PCD Activation	bzr1 mutants display reduced HR cell death after Pst/AvrRps4 treatment	Qi G, Chen H, Wang D, Zheng H, Tang X, Guo Z, Cheng J, Chen J, Wang Y, Bai MY, Liu F, Wang D, Fu ZQ. The BZR1-EDS1 module regulates plant growth-defense coordination. Mol Plant. 2021 Dec 6;14(12):2072-2087. doi: 10.1016/j.molp.2021.08.011. Epub 2021 Aug 18. PMID: 34416351.		AT1G42990
	AT1G52890	NAC019						AT5G45300	BAM8/BMY2					AT5G06839
	AT5G61270	PIF7						AT5G01900	WRKY62					AT5G09410
	AT2G04880	WRKY1/ZAP1	PCD Activation	Positive regulator of HR in tobacco, downstream of SA	Menke FL, Kang HG, Chen Z, Park JM, Kumar D, Klessig DF. Tobacco transcription factor WRKY1 is phosphorylated by the MAP kinase SIPK and mediates HR-like cell death in tobacco. Mol Plant Microbe Interact. 2005 Oct;18(10):1027-34. doi: 10.1094/MPMI-18-1027. PMID: 16255241.			AT5G13180	NAC083					AT5G10030
	AT5G64060	NAC103	PCD Activation	In arabidopsis, knock out lines display reduced root cell death following DNA damage induced by zeocin. In canol, NAC103 expression induces cell death in leaves.	Ryu, T.H., Go, Y.S., Choi, S.H., Kim, J.-I., Chung, B.Y. and Kim, J.-H. (2019), SOG1-dependent NAC103 modulates the DNA damage response as a transcriptional regulator in Arabidopsis. Plant J, 98: 83-96. https://doi.org/10.1111/tpj.14201. Niu F, Wang B, Wu F, Yan J, Li L, Wang C, Wang Y, Yang B, Jiang YQ. Canola (Brassica napus L.) NAC103 transcription factor gene is a novel player inducing reacti…			AT2G46130	WRKY43					AT3G10490
	AT3G48430	REF6						AT5G13080	WRKY75					AT3G01970
	AT5G02320	MYB3R5	PCD Activation	Induces cell cycle arrest and PCD in stem cells in response to DNA damage	Chen, P., Takatsuka, H., Takahashi, N. et al. Arabidopsis R1R2R3-Myb proteins are essential for inhibiting cell division in response to DNA damage. Nat Commun 8, 635 (2017). https://doi.org/10.1038/s41467-017-00676-4									AT1G19040
														AT2G21900
														AT1G71930
														AT1G34190
														AT1G61110
														AT5G66300
														AT4G16150
														AT3G15170
														AT5G26170
														AT5G56270
														AT2G22750
														AT5G01380
														AT1G29860
														AT2G22300
														AT1G34180
														AT1G74930
														AT4G36930
														AT4G36160
														AT5G07680
														AT5G39610
														AT2G03340

### Sheet: SA vs Ctl DOWN
Col-0	Gene ID	Gene Name	PCD Regulation	PCD Descritpion	Ref		DTX1	Gene ID	Gene Name	PCD Regulation	PCD Descritpion	Ref		Col-0 and DTX1
	AT2G28810
	AT3G50410	OBP1
	AT5G02460	PEAR2
	AT4G38000	DOF4.7
