## Supplemental Table 10 for "Arabidopsis cell suspension culture and RNA sequencing reveal regulatory networks underlying plant programmed cell death"

### Sheet: Primers
DTX1	SALKseq_064435.5 PRODUCT_SIZE 1177 PAIR_ANY_COMPL 0.00 PAIR_3'_COMPL 0.00 DIFF_TM 0.97 LP CAGATCCAAATGTCTTTAAAGTGG Len 24 TM 59.10 GC 37.50 SELF_ANY_COMPL 0.97 3'_COMPL 0.00 RP AGGTCCATTACATCCCAGACC Len 21 TM 60.07 GC 52.38 SELF_ANY_COMPL 0.97 3'_COMPL 0.00 Insertion chr2 1336148 BP+RP_PRODUCT_SIZE 492-792
MYB119	SALK_015263.51.65.x PRODUCT_SIZE 1055 PAIR_ANY_COMPL 0.00 PAIR_3'_COMPL 0.00 DIFF_TM 0.32 LP ACAAGTTCGTAGCGTTCAACG Len 21 TM 60.35 GC 47.62 SELF_ANY_COMPL 0.32 3'_COMPL 0.00 RP TGGAATTCATCATCAAGAGGC Len 21 TM 60.03 GC 42.86 SELF_ANY_COMPL 0.32 3'_COMPL 0.00 Insertion chr5 23765551 BP+RP_PRODUCT_SIZE 505-805
PGIP2	SALK_014561.45.45.x PRODUCT_SIZE 1115 PAIR_ANY_COMPL 0.00 PAIR_3'_COMPL 0.00 DIFF_TM 0.07 LP GTGAGGTTAGTGAGTTTGCGG Len 21 TM 59.79 GC 52.38 SELF_ANY_COMPL 0.07 3'_COMPL 0.00 RP TTCCAACAAAACAACCTGGTC Len 21 TM 59.86 GC 42.86 SELF_ANY_COMPL 0.07 3'_COMPL 0.00 Insertion chr5 2133611 BP+RP_PRODUCT_SIZE 572-872
CMT3	SALK_148381.31.90.x PRODUCT_SIZE 1106 PAIR_ANY_COMPL 0.00 PAIR_3'_COMPL 0.00 DIFF_TM 0.51 LP CCCTCAACAATTAACTGACGC Len 21 TM 59.62 GC 47.62 SELF_ANY_COMPL 0.51 3'_COMPL 0.00 RP ATAAGAGAAGGAGCTGCTGCC Len 21 TM 60.13 GC 52.38 SELF_ANY_COMPL 0.51 3'_COMPL 0.00 Insertion chr1 26251350 BP+RP_PRODUCT_SIZE 484-784
