## Supplemental Table 11 for "Arabidopsis cell suspension culture and RNA sequencing reveal regulatory networks underlying plant programmed cell death"

### Sheet: Sheet1
Gene Name	AGI Identifier
DTX1	AT2G04040
MYB119	AT5G58850
CMT3	AT1G69770
PGIP2	AT5G06870
MYB3R4	AT5G11510
MYB3R5	AT5G02320
GAPC1	AT3G04120
OM66/BCS1	AT3G50930
CRY2	AT1G04400
MC5	AT1G79330
ANAC013	AT1G32870
ANAC017	AT1G34190
AOX1a	AT3G22370
WRKY25	AT2G30250
ZAT10	AT1G27730
ZAT12	AT5G59820
SAP12	AT3G28210
NAC102	AT5G63790
MYB15	AT3G23250
bZIP60	AT1G42990
CML38	AT1G76650
SDA1	AT1G19020
GILP	AT5G13190
LSD1	AT4G20380
BON3	AT1G08860
	AT1G19040
MAD2	AT3G25980
CYCB1;2	AT5G06150
DTX50	AT5G52050
DTX6	AT2G04100
DTX47/EDS5	AT4G39030
